# Neuropathological stage-dependent proteome mapping of the olfactory tract in Alzheime’s disease: From early olfactory-related omics signatures to computational repurposing of drug candidates

**DOI:** 10.1101/2023.10.01.560342

**Authors:** Paz Cartas-Cejudo, Adriana Cortés, Mercedes Lachén-Montes, Elena Anaya-Cubero, Elena Puerta, Maite Solas, Joaquín Fernández-Irigoyen, Enrique Santamaría

## Abstract

Alzheimer’s disease (AD) is the most common form of dementia, characterized by an early olfactory dysfunction, progressive memory loss and behavioral deterioration. Albeit substantial progress has been made in characterizing AD-associated molecular and cellular events, there is an unmet clinical need for new therapies. In this work, olfactory tract proteotyping performed in controls and AD subjects (n=17/group) showed a Braak stage-dependent proteostatic impairment accompanied by the progressive modulation of amyloid precursor protein (APP) and tau functional interactomes. To implement a computational repurposing of drug candidates with capacity to reverse early AD-related olfactory omics signatures, we generated a consensual olfactory omics signatures (OMSs) database compiling differential omics datasets obtained by mass-spectrometry or RNA-sequencing derived from initial AD across the olfactory axis. Using the Connectivity Map (CMAP)-based drug repurposing approach, PKC, EGFR, Aurora kinase, Glycogen synthase kinase and CDK inhibitors were the top pharmacologic classes capable to restore multiple OMSs, whereas compounds with targeted activity to inhibit PI3K, IGF-1, microtubules and PLK represented a family of drugs with detrimental potential to induce olfactory AD-associated gene expression changes. In-vitro validation assays revealed that pretreatment of human neuron-like SH-SY5Y cells with the EGFR inhibitor AG-1478 showed a neuroprotective effect against hydrogen peroxide-induced damage while the pretreatment with the Aurora kinase inhibitor Reversine reduced amyloid-beta (Aβ)-induced neurotoxicity. Taken together, our data pointed out that olfactory omics signatures may be useful as substrates for drug repurposing to propose novel neuroprotective treatments against AD.

**STATEMENTS:** *Data availability statement:* Mass-spectrometry data and search results files were deposited in the Proteome Xchange Consortium via the JPOST partner repository (https://repository.jpostdb.org) with the identifier PXD038061 for ProteomeXchange and JPST001921 for jPOST (for reviewers: https://repository.jpostdb.org/preview/1400199357636bce4231af5 Access key: 8609). The data supporting the findings of this study are available in Supplementary Material. Raw data are available from the corresponding author, upon reasonable request.

*Funding statement:* This work was funded by grants from the Spanish Ministry of Science, Innovation and Universities (Ref. PID2019-110356RB-I00/AEI/10.13039/501100011033) to J.F.-I. and E.S. and the Department of Economic and Business Development from Government of Navarra (Ref. 0011-1411-2023-000028 to E.S.). PC-C was supported by a predoctoral fellowship from the Public University of Navarra (UPNA). ML-M is supported by a postdoctoral fellowship from Miguel Servet Foundation-Navarrabiomed. EA-C is supported by “Programa MRR Investigo 2023” in the framework of the European Union recovery and resilience facility.

*Conflict of interest disclosure:* Authors declare that they have no conflicts of interest/financial disclosures.

*Ethics approval and patient consent statement:* According to the Spanish Law 14/2007 of Biomedical Research, inform written consent from several Spanish Neurological Tissue Banks was obtained for research purposes from relatives of subjects included in this study. According to the Declaration of Helsinki, all assessments, post-mortem evaluations, and experimental procedures were previously approved by the Clinical Ethics Committee of Navarra Health Service (Study code: PI_2019/108).
