## Supplementary material for "Neuropathological stage-dependent proteome mapping of the olfactory tract in Alzheime’s disease: From early olfactory-related omics signatures to computational repurposing of drug candidates": Supplementary Table 3. Interlocking of OT proteome datasets and ALZdata repository.xlsx

### Sheet: legend
eQTL: expression of target gene is regulated by AD genetic variants (genetic variants: IGAP GWAS P-val < 1E-3; eQTL: P-val < 1E-3);
GWAS: IGAP P-val < 1E-3;
PPI: target gene has significant physical interaction with APP, PSEN1, PSEN2, APOE or MAPT (P-val < 0.05);
Early_DEG: target gene is differentially expressed in AD mouse models before AD pathology emergence;
Pathology cor (abeta): correlation of target gene expression with AD pathology in abeta line AD mouse models (r,P-val; ns: P-val > 0.05; *: P-val <0.05; **: P-val < 0.01; ***: P-val <0.001);
Pathology cor (tau): correlation of target gene expression with AD pathology in tau line AD mouse models (r,P-val; ns: P-val > 0.05; *: P-val <0.05; **: P-val < 0.01; ***: P-val <0.001);
CFG (Convergent functional genomic): total CFG score of target gene, 1 CFG point is added if any of above evidence is significant, CFG point ranges from 0 to 5.

### Sheet: INITIAL AD
Gene	eQTL	GWAS	PPI	Early_DEG	Pathology cor (abeta)	Pathology cor (tau)	CFG
NDUFC2	4	0	-	NA	-0.272,ns	0.555,*	2
SRSF7	0	0	-	NA	NA	NA	0
SRSF2	0	0	-	NA	NA	NA	0
PCK2	2	0	MAPT	NA	NA	NA	2
PSMD8	3	0	PSEN1	yes	-0.233,ns	0.366,ns	3
FN1	1	2	APP,MAPT,APOE	NA	NA	NA	3
GAPVD1	4	0	PSEN2	yes	-0.251,ns	-0.437,ns	3
COPB2	1	0	-	NA	-0.364,*	0.351,ns	2
CYCS	0	0	PSEN1,PSEN2,MAPT	NA	-0.491,***	-0.382,ns	2
KRT1	NA	0	PSEN1	NA	NA	NA	1
MAPK8IP3	0	0	MAPT	NA	0.091,ns	-0.337,ns	1
OAT	1	7	-	NA	0.703,***	0.539,*	3
AK5	1	0	-	yes	-0.005,ns	0.182,ns	2
GNL1	0	0	-	NA	NA	NA	0
ERC2	0	0	-	NA	NA	NA	0
AASS	0	0	-	NA	0.139,ns	-0.025,ns	0
ANKMY2	0	0	-	yes	-0.250,ns	-0.743,**	2
ACTN2	9	0	APP,PSEN1,MAPT,APOE	NA	-0.051,ns	0.238,ns	2
SGTA	2	0	-	NA	-0.122,ns	-0.540,*	2
PPT1	6	0	-	yes	0.669,***	0.736,**	3
PCMT1	0	0	-	yes	-0.512,***	-0.630,*	2
TRIM3	1	0	-	yes	-0.570,***	-0.461,ns	3
SPTBN2	1	0	PSEN1,MAPT	NA	NA	NA	2
UCHL3	1	0	-	no	-0.436,**	-0.014,ns	2
TPP2	0	0	-	yes	-0.365,*	-0.293,ns	2
BDH1	7	0	-	NA	NA	NA	1
GART	5	0	-	yes	0.234,ns	0.184,ns	2
OXCT1	0	0	-	no	-0.156,ns	-0.328,ns	0
GNPDA1	1	0	-	NA	0.367,*	0.407,ns	2
VAT1L	0	0	-	NA	NA	NA	0
PSMB4	NA	0	PSEN1	NA	-0.255,ns	0.391,ns	1
TBCD	0	1	MAPT	yes	0.236,ns	-0.096,ns	3
TUBB	0	0	-	NA	NA	NA	0
PKN1	4	0	PSEN1,MAPT	NA	0.054,ns	0.504,ns	2
ADAR	0	0	PSEN2,MAPT	yes	-0.530,***	-0.840,***	3
LRRC40	0	0	-	NA	NA	NA	0
SAFB	0	0	PSEN2,MAPT	NA	NA	NA	1
LASP1	1	0	-	no	-0.121,ns	-0.528,*	2
SRP14	1	0	-	yes	-0.246,ns	0.514,*	3
RAB7A	2	50	PSEN1,MAPT	NA	NA	NA	3
CSRP1	1	0	-	yes	0.489,***	0.006,ns	3
LIPE	0	NA	-	yes	0.158,ns	-0.355,ns	1
NEBL	4	0	-	NA	NA	NA	1
SORBS1	1	0	-	NA	0.546,***	0.314,ns	2
PPA2	0	0	-	yes	-0.483,***	-0.152,ns	2
ARL2	1	0	MAPT	yes	0.167,ns	0.215,ns	3
CPPED1	5	3	-	NA	NA	NA	2
DIAPH1	1	1	-	NA	NA	NA	2
PPP1R1B	1	0	MAPT	yes	0.031,ns	0.004,ns	3
RPL12	0	0	-	yes	0.650,***	0.693,**	2
PARP1	2	0	MAPT	NA	-0.084,ns	-0.097,ns	2
AGRN	1	0	APP,PSEN1,APOE	NA	0.002,ns	-0.448,ns	2
ALDH16A1	NA	0	-	NA	NA	NA	0
EIF4A3	1	0	PSEN1,PSEN2	NA	NA	NA	2
CD9	2	0	-	yes	0.873,***	0.566,*	3
HNMT	3	0	-	yes	0.154,ns	-0.073,ns	2
RPS27L	0	0	PSEN1	yes	0.639,***	0.664,**	3
CPT2	NA	0	-	no	0.391,**	0.328,ns	1
AP2M1	1	0	APP,PSEN2,MAPT	NA	-0.517,***	-0.171,ns	3
RPS2	NA	0	-	yes	0.592,***	0.777,***	2
CD81	0	0	APOE	yes	0.699,***	0.353,ns	3
TUBB3	4	0	MAPT	NA	-0.213,ns	-0.142,ns	2
S100A11	5	0	-	yes	0.771,***	0.633,*	3
MYH9	1	0	-	NA	0.461,**	0.494,ns	2
CDC42EP4	NA	0	-	yes	0.744,***	0.366,ns	2
RHOC	1	0	PSEN2	yes	0.539,***	0.640,*	4
HDLBP	0	0	-	NA	0.009,ns	-0.321,ns	0
CRIP2	2	NA	-	yes	-0.355,*	0.343,ns	3
NLN	3	0	-	no	0.264,ns	0.561,*	2
PTBP1	0	0	MAPT,APOE	yes	0.761,***	0.756,**	3
QPRT	2	0	-	NA	0.184,ns	-0.007,ns	1
ANXA4	4	0	-	NA	0.337,*	0.601,*	2
F13A1	7	3	APP,APOE	NA	0.195,ns	0.623,*	4
MAP4	1	0	-	NA	NA	NA	1
AKR7A3	0	0	-	NA	NA	NA	0
LRRC57	1	0	-	yes	0.011,ns	0.151,ns	2
ACTN4	1	0	APP,PSEN1,APOE	NA	0.509,***	-0.117,ns	3
LMNA	0	0	APP	yes	-0.102,ns	0.424,ns	2
LCP1	3	0	-	yes	0.803,***	0.588,*	3
PPP1R12A	0	0	-	NA	NA	NA	0
CANX	2	14	APP,APOE	NA	NA	NA	3
RPL7	1	0	-	NA	NA	NA	1
CNN3	3	0	-	no	0.846,***	0.631,*	2
SLC44A1	0	0	-	yes	0.666,***	0.246,ns	2
GLIPR2	2	2	-	NA	0.830,***	0.725,**	3
C1R	0	5	NA	NA	NA	NA	1
PDLIM3	0	0	-	NA	-0.254,ns	-0.609,*	1
ENPP6	0	0	-	yes	0.351,*	-0.371,ns	2
SLC25A1	3	0	-	yes	0.293,ns	0.451,ns	2
NID2	2	0	APOE	yes	0.142,ns	0.236,ns	3
LPP	2	0	-	NA	NA	NA	1
GJA1	2	2	PSEN1,MAPT,APOE	yes	0.388,**	0.131,ns	5
TGM2	0	0	PSEN1,APOE	yes	0.732,***	0.593,*	3
LARS2	0	0	-	NA	-0.136,ns	-0.467,ns	0
GNG12	5	0	APP	NA	NA	NA	2
RAC1	0	2	APP,PSEN1,PSEN2,MAPT,APOE	yes	-0.045,ns	-0.023,ns	3
NF1	1	0	APOE	yes	-0.497,***	-0.659,**	4
ZYX	1	3	PSEN1	yes	0.120,ns	0.241,ns	4
COL18A1	0	0	PSEN2	yes	0.020,ns	0.247,ns	2
TINAGL1	1	0	-	NA	NA	NA	1
RAB8A	0	0	-	yes	0.374,*	0.566,*	2
EXOC3	2	0	PSEN1	NA	NA	NA	2
EHD2	1	0	-	NA	NA	NA	1
COL6A1	2	0	-	yes	-0.035,ns	0.261,ns	2
IGHG2	NA	NA	NA	NA	NA	NA	0
VTN	6	0	-	NA	0.319,*	0.446,ns	2
COL1A2	NA	0	PSEN2,MAPT	yes	-0.473,**	0.163,ns	3
COL4A2	1	0	APOE	NA	-0.018,ns	-0.566,*	3
ITGA5	3	NA	APP,APOE	NA	0.450,**	0.353,ns	3
FLNA	2	NA	PSEN1,PSEN2	NA	0.105,ns	0.279,ns	2
MYH11	1	0	PSEN2	yes	0.091,ns	-0.423,ns	3
TAGLN	1	0	-	NA	NA	NA	1

### Sheet: INTERMEDIATE AD
Gene	eQTL	GWAS	PPI	Early_DEG	Pathology cor (abeta)	Pathology cor (tau)	CFG
TAGLN3	1	0	-	yes	0.291,ns	0.371,ns	2
TTC37	0	0	-	NA	NA	NA	0
FGG	3	0	APOE	NA	-0.047,ns	0.138,ns	2
KRT17	1	0	MAPT,APOE	NA	NA	NA	2
BASP1	1	0	-	NA	-0.341,*	-0.654,**	2
SYNPO	7	0	-	NA	NA	NA	1
PDE2A	0	0	-	yes	-0.088,ns	-0.035,ns	1
COX4I1	0	0	-	NA	0.048,ns	0.387,ns	0
RAD23B	1	0	-	NA	-0.455,**	-0.546,*	2
OMG	1	0	APP,PSEN2	NA	-0.312,*	-0.640,*	3
PALM	0	0	-	yes	-0.103,ns	-0.176,ns	1
YWHAE	0	0	PSEN1,PSEN2,MAPT	yes	-0.089,ns	-0.145,ns	2
MARCKS	1	0	MAPT,APOE	yes	-0.261,ns	-0.070,ns	3
NDUFB11	0	NA	-	NA	NA	NA	0
NDUFB8	1	0	-	NA	-0.075,ns	-0.021,ns	1
FLNC	2	0	PSEN1	NA	NA	NA	2
LSAMP	3	0	NA	NA	0.053,ns	0.206,ns	1
BLVRB	0	0	-	yes	0.664,***	0.788,***	2
RAB18	0	0	-	no	-0.278,ns	-0.133,ns	0
RAB6B	3	0	-	yes	-0.184,ns	-0.503,ns	2
GAP43	3	0	-	yes	-0.608,***	-0.446,ns	3
SH3BGRL	0	NA	-	no	-0.223,ns	-0.035,ns	0
SLC9A3R2	48	0	APP,APOE	yes	-0.043,ns	-0.160,ns	3
RHOB	1	0	PSEN2	yes	0.347,*	-0.116,ns	4
DNAJB2	6	0	-	NA	NA	NA	1
CTTN	0	0	PSEN1,APOE	yes	-0.239,ns	0.104,ns	2
XPO7	0	0	-	yes	-0.296,ns	-0.566,*	2
BSG	0	0	APP,PSEN2,APOE	NA	0.308,*	0.181,ns	2
SH3GL3	0	0	-	yes	-0.480,***	-0.843,***	2
TPT1	0	0	-	yes	0.068,ns	-0.569,*	2
KRT2	NA	0	-	NA	NA	NA	0
MAP6	1	0	-	NA	NA	NA	1
SNCG	1	0	-	yes	0.064,ns	0.098,ns	2
SIRT2	0	0	-	yes	0.095,ns	0.000,ns	1
GABARAPL2	1	0	-	NA	-0.221,ns	-0.660,**	2
MAPRE3	3	0	-	NA	-0.341,*	-0.409,ns	2
PSMB4	NA	0	PSEN1	NA	-0.255,ns	0.391,ns	1
ADH5	0	0	-	yes	0.065,ns	0.449,ns	1
SNCB	1	0	APP	NA	NA	NA	2
YWHAQ	1	0	MAPT	yes	-0.252,ns	-0.378,ns	3
HEPACAM	NA	1	NA	NA	NA	NA	1
HSDL1	0	0	-	NA	NA	NA	0
YWHAB	1	0	PSEN2,MAPT	NA	-0.234,ns	-0.596,*	3
CHCHD6	0	0	-	yes	-0.372,*	0.231,ns	2
SLC44A2	3	0	-	NA	NA	NA	1
FSCN1	0	7	-	yes	-0.328,*	-0.684,**	3
TINAGL1	1	0	-	NA	NA	NA	1
PA2G4	2	0	-	NA	-0.086,ns	-0.249,ns	1
BDH2	2	0	-	NA	NA	NA	1
ACADM	0	0	-	no	0.367,*	0.373,ns	1
LAMB2	1	0	APP,PSEN1,APOE	NA	0.781,***	0.536,*	3
SH3GLB1	1	0	-	yes	0.286,ns	0.305,ns	2
CNTNAP2	0	9	-	NA	-0.704,***	-0.692,**	2
HSPD1	0	0	APP,APOE	yes	-0.575,***	-0.483,ns	3
PPP1R1B	1	0	MAPT	yes	0.031,ns	0.004,ns	3
PPIA	1	0	MAPT	NA	-0.341,*	-0.402,ns	3
TST	0	0	-	yes	0.746,***	0.649,**	2
RPS3	0	0	-	yes	0.469,**	0.365,ns	2
LRPPRC	0	1	APOE	NA	-0.444,**	-0.527,*	3
BRK1	0	0	MAPT	NA	NA	NA	1
HNRNPR	2	0	-	NA	NA	NA	1
GNB2	1	0	-	NA	-0.132,ns	0.280,ns	1
PNPT1	NA	0	-	NA	NA	NA	0
CD109	0	0	-	NA	0.783,***	0.772,***	1
STAT5A	1	0	PSEN2	NA	0.477,**	0.606,*	3
APRT	NA	0	-	yes	0.218,ns	0.779,***	2
NOMO2	NA	NA	-	NA	NA	NA	0
LDHB	1	0	-	NA	NA	NA	1
TXNRD1	0	0	-	NA	0.154,ns	0.135,ns	0
UBAP2L	5	0	-	NA	-0.127,ns	-0.347,ns	1
COL6A2	1	0	-	yes	-0.169,ns	0.248,ns	2
CAPZA1	2	0	-	NA	0.340,*	0.083,ns	2
KIF5C	4	0	APP	yes	0.099,ns	-0.421,ns	3
SARS2	2	0	-	NA	-0.474,**	-0.679,**	2
ECI1	0	0	-	NA	NA	NA	0
GCDH	3	0	-	NA	NA	NA	1
HNRNPU	0	0	-	NA	NA	NA	0
VPS41	2	0	-	yes	-0.260,ns	-0.518,*	3
LGALS3	NA	0	APOE	yes	0.798,***	0.799,***	3
NME2	NA	0	-	yes	0.575,***	0.743,**	2
ACAT2	0	0	-	yes	0.340,*	-0.416,ns	2
MBLAC2	2	0	-	NA	NA	NA	1
NFS1	0	0	-	NA	-0.362,*	-0.512,ns	1
CCT7	0	0	MAPT	NA	-0.142,ns	-0.208,ns	1
GPHN	0	0	-	NA	-0.526,***	-0.743,**	1
COL12A1	1	0	-	NA	-0.083,ns	-0.070,ns	1
LYPLA1	1	0	-	NA	-0.183,ns	0.002,ns	1
EIF3B	3	0	-	NA	NA	NA	1
FNTA	0	0	MAPT	NA	0.225,ns	-0.003,ns	1
FLOT2	2	0	-	NA	-0.158,ns	-0.325,ns	1
NUTF2	1	0	-	NA	-0.561,***	0.049,ns	2
PKM	NA	0	-	NA	NA	NA	0
GAPDH	1	0	APP,PSEN2,MAPT,APOE	NA	NA	NA	2
RRBP1	0	11	-	NA	0.698,***	0.472,ns	2
SYNCRIP	3	0	-	NA	-0.424,**	-0.806,***	2
CPNE1	3	0	-	NA	0.298,*	0.282,ns	2
NID2	2	0	APOE	yes	0.142,ns	0.236,ns	3
ADK	4	33	-	NA	0.793,***	0.406,ns	3
UGGT1	1	0	-	NA	NA	NA	1
UFL1	2	0	-	NA	NA	NA	1
ACAA1	NA	0	-	yes	0.317,*	0.391,ns	2
UPF1	0	0	-	yes	0.241,ns	-0.466,ns	1
SNX9	0	0	-	yes	0.428,**	0.416,ns	2
RGS10	0	0	-	yes	0.621,***	0.558,*	2
PITPNM1	4	1	-	yes	-0.331,*	-0.755,**	4
AKR7A3	0	0	-	NA	NA	NA	0
NOS1	1	0	MAPT	NA	-0.043,ns	-0.171,ns	2
GSTT2B	NA	0	-	NA	NA	NA	0
ITPA	NA	0	-	NA	NA	NA	0
DIRAS1	0	0	-	yes	-0.159,ns	-0.761,***	2
AARS2	0	0	-	yes	-0.030,ns	-0.473,ns	1
BCL2L13	2	0	-	NA	-0.418,**	-0.324,ns	2
TSNAX	1	0	-	yes	-0.348,*	-0.353,ns	3
CDC42BPB	1	0	-	yes	-0.519,***	-0.573,*	3
EIF4G2	1	0	APP,MAPT	yes	-0.155,ns	-0.244,ns	3
C11orf54	NA	NA	NA	NA	NA	NA	NA
ABCA8	0	0	NA	NA	NA	NA	0
SERPINF1	0	0	APOE	yes	0.647,***	0.740,**	3
VCL	1	0	PSEN1,MAPT	yes	0.186,ns	0.155,ns	3
COL6A1	2	0	-	yes	-0.035,ns	0.261,ns	2
SARM1	0	0	-	NA	NA	NA	0
GMPS	3	0	-	NA	NA	NA	1
GPRIN1	2	0	-	yes	-0.205,ns	0.006,ns	2
NPM1	0	0	PSEN2	no	0.039,ns	-0.083,ns	1
MVP	0	0	-	yes	0.872,***	0.652,**	2
BZW1	0	0	-	NA	-0.576,***	-0.394,ns	1
ALDH16A1	NA	0	-	NA	NA	NA	0
RPL7	1	0	-	NA	NA	NA	1
NTRK2	1	0	APP,PSEN1,PSEN2	NA	0.543,***	0.538,*	3
ATP1B2	5	0	-	yes	0.400,**	-0.112,ns	3
PSPC1	1	0	-	no	-0.443,**	0.453,ns	2
USP7	0	0	-	yes	-0.146,ns	-0.480,ns	1
SPECC1	3	0	-	NA	NA	NA	1
TBC1D17	1	0	-	yes	0.521,***	-0.462,ns	3
ARHGDIB	1	1	PSEN2,MAPT,APOE	yes	0.702,***	0.849,***	5
COPB2	1	0	-	NA	-0.364,*	0.351,ns	2
USP11	0	NA	-	yes	-0.497,***	-0.594,*	2
C9	1	0	-	yes	0.054,ns	0.461,ns	2
RDH11	1	0	-	yes	0.054,ns	-0.238,ns	2

### Sheet: ADVANCED AD
Gene	eQTL	GWAS	PPI	Early_DEG	Pathology cor (abeta)	Pathology cor (tau)	CFG
TECR	0	0	-	NA	NA	NA	0
TACC1	0	0	-	yes	0.225,ns	-0.200,ns	1
IGHG4	NA	NA	NA	NA	NA	NA	0
IGKV3-20	NA	NA	NA	NA	NA	NA	0
CNBP	1	0	-	NA	NA	NA	1
SAA1	1	0	APP,APOE	NA	-0.436,**	0.258,ns	3
CNN3	3	0	-	no	0.846,***	0.631,*	2
HP	0	0	APOE	yes	0.263,ns	0.745,**	3
SEC16A	1	0	-	NA	NA	NA	1
COL1A2	NA	0	PSEN2,MAPT	yes	-0.473,**	0.163,ns	3
IGHM	NA	NA	NA	NA	NA	NA	0
COL6A1	2	0	-	yes	-0.035,ns	0.261,ns	2
OLFML1	0	0	NA	yes	0.615,***	0.352,ns	2
GJA1	2	2	PSEN1,MAPT,APOE	yes	0.388,**	0.131,ns	5
ITPA	NA	0	-	NA	NA	NA	0
ANXA1	1	0	APP	NA	NA	NA	2
KIF3A	3	0	APP	yes	-0.285,ns	-0.694,**	4
HSPB1	0	0	APP,PSEN1,MAPT	yes	0.520,***	0.711,**	3
PDLIM3	0	0	-	NA	-0.254,ns	-0.609,*	1
FABP7	1	0	PSEN2	NA	-0.040,ns	0.112,ns	2
MFGE8	1	0	APP,PSEN1,APOE	yes	-0.345,*	0.082,ns	4
VIM	3	0	APP,MAPT	yes	0.918,***	0.700,**	4
SLC17A7	1	0	-	yes	-0.040,ns	0.129,ns	2
ZYX	1	3	PSEN1	yes	0.120,ns	0.241,ns	4
DCN	8	0	APP,PSEN1,MAPT,APOE	yes	-0.416,**	0.546,*	4
APCS	NA	0	APOE	NA	NA	NA	1
APOH	NA	5	-	NA	NA	NA	1
SYNPO2	3	0	-	NA	NA	NA	1
ANXA2	1	0	MAPT	yes	0.742,***	0.702,**	4
CTSH	0	0	-	yes	0.893,***	0.777,***	2
DCD	3	22	-	NA	NA	NA	2
LMNA	0	0	APP	yes	-0.102,ns	0.424,ns	2
COL12A1	1	0	-	NA	-0.083,ns	-0.070,ns	1
GYG1	0	0	-	NA	0.047,ns	0.736,**	1
LMNB1	0	0	APP	NA	-0.434,**	-0.563,*	2
ICAM1	1	0	-	NA	0.895,***	0.770,***	2
GFAP	0	0	PSEN1,PSEN2	yes	0.889,***	0.711,**	3
UBQLN2	0	NA	-	NA	NA	NA	0
NUDT5	2	0	-	yes	-0.100,ns	0.109,ns	2
PRCP	NA	0	-	NA	NA	NA	0
PSMD14	1	0	PSEN1	NA	-0.488,***	-0.148,ns	3
CAPZB	1	0	-	NA	0.380,*	0.572,*	2
S100A11	5	0	-	yes	0.771,***	0.633,*	3
SORBS1	1	0	-	NA	0.546,***	0.314,ns	2
HNMT	3	0	-	yes	0.154,ns	-0.073,ns	2
NQO2	0	0	-	no	0.022,ns	0.376,ns	0
EPHX1	0	0	-	no	0.798,***	0.804,***	1
AKR1C1	0	0	-	NA	NA	NA	0
PGM2	3	0	-	yes	-0.162,ns	-0.012,ns	2
TAGLN2	1	0	-	NA	NA	NA	1
LAMA1	0	0	APOE	NA	-0.100,ns	-0.055,ns	1
FGF1	0	17	PSEN2,APOE	yes	0.145,ns	-0.415,ns	3
ABLIM1	0	1	NA	NA	-0.119,ns	-0.146,ns	1
ESD	3	2	-	NA	-0.649,***	-0.137,ns	3
DPP7	0	0	-	NA	0.548,***	0.778,***	1
DAGLA	0	0	NA	NA	NA	NA	0
KANK2	1	0	-	NA	NA	NA	1
NEBL	4	0	-	NA	NA	NA	1
LGALS3	NA	0	APOE	yes	0.798,***	0.799,***	3
CDC42EP4	NA	0	-	yes	0.744,***	0.366,ns	2
CD44	2	0	APP,PSEN1	NA	0.719,***	0.793,***	3
CGNL1	4	0	-	NA	-0.125,ns	0.105,ns	1
SCRN1	1	0	-	NA	-0.103,ns	-0.794,***	2
RAD23B	1	0	-	NA	-0.455,**	-0.546,*	2
CRIP2	2	NA	-	yes	-0.355,*	0.343,ns	3
ADH5	0	0	-	yes	0.065,ns	0.449,ns	1
NID1	4	9	APOE	NA	-0.169,ns	-0.401,ns	3
CLIC1	0	0	NA	yes	0.616,***	0.596,*	2
CTNND2	0	0	PSEN1	NA	NA	NA	1
SORD	8	0	-	NA	NA	NA	1
C4BPA	NA	17	-	NA	NA	NA	1
ANXA5	1	0	-	yes	0.730,***	0.445,ns	3
LAMB2	1	0	APP,PSEN1,APOE	NA	0.781,***	0.536,*	3
SERPINB1	0	0	-	NA	NA	NA	0
PDLIM5	3	0	APOE	NA	-0.082,ns	0.372,ns	2
PRDX1	1	0	-	yes	0.739,***	0.742,**	3
UQCRH	NA	0	-	yes	-0.214,ns	0.106,ns	1
DSP	0	0	-	NA	NA	NA	0
MSN	NA	NA	APOE	yes	0.791,***	0.549,*	3
FLNB	1	0	PSEN1,PSEN2	NA	NA	NA	2
FN1	1	2	APP,MAPT,APOE	NA	NA	NA	3
FAH	1	0	-	yes	0.465,**	0.355,ns	3
ASMTL	NA	NA	-	NA	NA	NA	0
FLNA	2	NA	PSEN1,PSEN2	NA	0.105,ns	0.279,ns	2
RSU1	1	0	-	NA	0.159,ns	0.110,ns	1
LGALS1	1	0	APOE	yes	0.702,***	0.815,***	4
OPLAH	1	0	NA	NA	0.625,***	0.852,***	2
DUT	2	0	-	NA	NA	NA	1
CAPNS1	0	0	APP,PSEN1	yes	0.496,***	0.372,ns	3
ANXA4	4	0	-	NA	0.337,*	0.601,*	2
CSRP1	1	0	-	yes	0.489,***	0.006,ns	3
AK1	1	0	-	yes	-0.540,***	-0.452,ns	3
C11orf54	NA	NA	NA	NA	NA	NA	NA
MAPRE1	2	0	APP,PSEN2,MAPT	yes	0.317,*	0.266,ns	4
GMPR2	0	0	-	yes	0.088,ns	0.297,ns	1
ACSF2	1	0	-	NA	NA	NA	1
TKT	4	0	-	NA	0.382,*	0.251,ns	2
CTTN	0	0	PSEN1,APOE	yes	-0.239,ns	0.104,ns	2
SNTB1	0	0	-	NA	NA	NA	0
PALLD	NA	0	-	NA	0.221,ns	0.645,**	1
ISYNA1	5	7	-	NA	0.011,ns	-0.283,ns	2
PGD	3	0	-	yes	0.600,***	0.695,**	3
USP47	4	0	PSEN1	no	-0.180,ns	-0.650,**	3
BLVRB	0	0	-	yes	0.664,***	0.788,***	2
SERPINB6	NA	0	-	NA	NA	NA	0
DDX17	26	0	PSEN2,MAPT	NA	NA	NA	2
ARPC1A	1	0	-	NA	-0.161,ns	-0.188,ns	1
CPNE1	3	0	-	NA	0.298,*	0.282,ns	2
CROCC	2	0	-	NA	NA	NA	1
ISCA2	0	0	-	NA	NA	NA	0
NAMPT	0	1	APOE	NA	NA	NA	2
PKM	NA	0	-	NA	NA	NA	0
HSPB8	1	0	-	no	0.745,***	0.681,**	2
NUDC	1	0	PSEN2	NA	0.044,ns	-0.052,ns	2
UBXN4	NA	0	-	NA	NA	NA	0
AGRN	1	0	APP,PSEN1,APOE	NA	0.002,ns	-0.448,ns	2
COTL1	NA	0	-	no	0.631,***	0.766,***	1
MATN2	0	0	-	NA	NA	NA	0
SELENBP1	1	0	-	yes	0.376,*	0.682,**	3
SAMHD1	1	0	-	NA	NA	NA	1
SH3GLB1	1	0	-	yes	0.286,ns	0.305,ns	2
GATM	NA	1	NA	yes	0.233,ns	-0.199,ns	2
SERPINB9	1	0	-	NA	NA	NA	1
SRSF1	1	0	-	NA	NA	NA	1
DDAH2	0	0	-	yes	0.410,**	0.646,**	2
ANXA11	1	0	-	yes	0.336,*	0.134,ns	3
PTGR2	2	0	-	NA	NA	NA	1
CP	0	0	-	NA	0.443,**	0.490,ns	1
ALDH16A1	NA	0	-	NA	NA	NA	0
AP3S1	0	0	-	NA	NA	NA	0
ALAD	0	0	-	yes	-0.009,ns	0.350,ns	1
RHOC	1	0	PSEN2	yes	0.539,***	0.640,*	4
EML2	3	10	-	NA	NA	NA	2
PLIN3	1	0	-	NA	NA	NA	1
MYL6	0	0	-	yes	-0.105,ns	0.578,*	2
TLN1	0	0	-	NA	NA	NA	0
BPNT1	0	NA	-	yes	-0.415,**	-0.487,ns	2
DDOST	0	0	PSEN1	yes	0.129,ns	0.341,ns	2
LMNB2	2	0	APP	yes	0.005,ns	-0.152,ns	3
ILK	0	0	MAPT,APOE	NA	0.578,***	0.575,*	2
ITGB1	0	0	MAPT,APOE	yes	0.071,ns	0.330,ns	2
SPR	1	0	-	NA	0.176,ns	0.370,ns	1
SAFB	0	0	PSEN2,MAPT	NA	NA	NA	1
LTA4H	0	0	-	NA	-0.107,ns	0.281,ns	0
ALDH9A1	2	0	-	NA	NA	NA	1
SOD2	5	0	MAPT	yes	-0.085,ns	0.007,ns	3
GSTP1	0	0	-	no	0.287,ns	0.756,**	1
LCP1	3	0	-	yes	0.803,***	0.588,*	3
NDUFB4	0	0	-	NA	-0.295,ns	0.288,ns	0
OGT	3	NA	MAPT	NA	-0.202,ns	-0.455,ns	2
SFXN3	1	0	-	yes	-0.506,***	-0.477,ns	3
SNCG	1	0	-	yes	0.064,ns	0.098,ns	2
C12orf57	NA	NA	NA	NA	NA	NA	NA
PLCXD3	1	0	NA	NA	0.095,ns	-0.490,ns	1
YWHAG	0	0	APP,MAPT	yes	0.008,ns	-0.312,ns	2
NDUFV1	NA	0	-	NA	0.220,ns	-0.009,ns	0
GPSM1	0	0	-	yes	-0.193,ns	-0.149,ns	1
ATP6V1D	0	0	-	NA	-0.334,*	-0.322,ns	1
LGALS3BP	0	0	-	yes	0.841,***	0.693,**	2
TOM1L2	5	1	-	NA	0.051,ns	-0.437,ns	2
SLC25A5	5	NA	-	yes	-0.238,ns	-0.391,ns	2
DNM1L	0	0	-	yes	-0.203,ns	-0.681,**	2
COX6B1	3	0	-	NA	NA	NA	1
OXCT1	0	0	-	no	-0.156,ns	-0.328,ns	0
IRGQ	0	0	NA	NA	NA	NA	0
NDUFS1	0	0	-	NA	NA	NA	0
ATP6V1A	0	0	-	NA	NA	NA	0
PIN1	0	0	MAPT	NA	NA	NA	1
PDHA1	NA	NA	-	yes	-0.306,*	-0.493,ns	2
SNAP91	2	0	-	NA	-0.339,*	-0.527,*	2
TPT1	0	0	-	yes	0.068,ns	-0.569,*	2
SFXN1	0	0	-	yes	-0.043,ns	-0.140,ns	1
RUFY3	11	0	-	NA	-0.207,ns	-0.693,**	2
MAP1A	1	0	-	NA	NA	NA	1
NDUFB8	1	0	-	NA	-0.075,ns	-0.021,ns	1
SH3GL2	1	0	PSEN2	yes	-0.365,*	-0.393,ns	4
BCR	1	0	MAPT,APOE	NA	NA	NA	2
PKM	NA	0	-	NA	NA	NA	0
NAPB	1	0	-	yes	-0.214,ns	-0.586,*	3
DPYSL5	1	0	PSEN1,MAPT	yes	-0.519,***	-0.396,ns	4
CAMK2D	2	0	MAPT	yes	-0.334,*	-0.361,ns	4
GOT1	1	0	-	yes	-0.472,**	-0.551,*	3
PDHB	2	0	-	NA	-0.393,**	-0.460,ns	2
IDH3A	2	0	-	NA	-0.316,*	-0.437,ns	2
IDH3G	2	NA	-	NA	0.298,*	0.155,ns	2
NDUFV2	3	2	-	NA	-0.546,***	-0.062,ns	3
PFKP	2	1	-	yes	-0.152,ns	-0.132,ns	3
BAIAP2	2	0	APP,MAPT	yes	0.006,ns	-0.035,ns	3
AP2B1	3	0	PSEN2	no	-0.532,***	-0.700,**	3
UBE2M	0	0	PSEN2,MAPT	NA	-0.443,**	-0.045,ns	2
NIPSNAP1	1	0	-	yes	-0.032,ns	-0.010,ns	2
IGSF8	0	0	-	yes	-0.366,*	-0.412,ns	2
EPN1	1	0	-	NA	-0.294,ns	-0.422,ns	1
AMPH	0	1	-	NA	-0.327,*	-0.264,ns	2
RAB2A	1	0	-	NA	NA	NA	1
LANCL2	10	0	-	yes	-0.416,**	-0.510,ns	3
GNG2	0	0	APP,PSEN1,PSEN2,MAPT,APOE	yes	-0.200,ns	0.352,ns	2
CNRIP1	1	0	-	NA	NA	NA	1
UQCRC2	1	0	-	yes	-0.475,**	-0.739,**	3
PIP4K2C	0	0	-	NA	NA	NA	0
TPPP	3	0	-	NA	NA	NA	1
PPME1	2	0	-	NA	NA	NA	1
PRKACB	1	0	APP,PSEN1,PSEN2,MAPT	yes	-0.321,*	-0.639,*	4
LAMA2	1	0	APP,APOE	NA	0.118,ns	-0.142,ns	2
MDH2	1	0	-	yes	-0.271,ns	-0.089,ns	2
ATP6V0D1	0	0	-	yes	-0.385,**	0.055,ns	2
PTPRZ1	0	0	PSEN1	NA	NA	NA	1
TUBB4A	8	0	MAPT	NA	NA	NA	2
CLTB	0	0	-	yes	0.043,ns	-0.360,ns	1
IDH2	1	0	-	yes	0.063,ns	0.664,**	3
NDUFA5	0	0	-	yes	-0.207,ns	0.372,ns	1
ATP1A1	0	0	-	NA	0.061,ns	-0.001,ns	0
PDXP	NA	0	-	NA	-0.502,***	-0.704,**	1
RTN4	1	0	PSEN2	yes	-0.539,***	-0.537,*	4
CDK5	0	0	PSEN1,MAPT,APOE	yes	-0.539,***	-0.727,**	3
AP3B2	0	0	-	yes	-0.249,ns	-0.511,ns	1
NDUFS3	2	6	-	yes	-0.427,**	0.153,ns	4
SNCA	3	0	APP,MAPT,APOE	yes	-0.128,ns	0.097,ns	3
CSNK2A1	3	0	APOE	NA	-0.320,*	-0.020,ns	3
ATP6V1B2	1	0	-	NA	-0.162,ns	-0.527,*	2
CRAT	0	0	-	NA	0.175,ns	-0.199,ns	0
AK5	1	0	-	yes	-0.005,ns	0.182,ns	2
GNAO1	0	0	APP,PSEN1,PSEN2,MAPT,APOE	NA	NA	NA	1
AP2A2	2	177	APP,PSEN2	yes	-0.347,*	-0.114,ns	5
SH3GLB2	2	0	-	no	0.165,ns	-0.297,ns	1
PTGES2	0	0	-	NA	-0.497,***	0.015,ns	1
SHTN1	NA	NA	NA	NA	NA	NA	0
VPS18	1	0	-	NA	0.092,ns	-0.091,ns	1
SLC25A12	5	0	-	yes	-0.263,ns	-0.262,ns	2
PRKAR2B	0	0	APP,PSEN1,PSEN2,MAPT,APOE	NA	NA	NA	1
PIP4K2B	1	0	-	NA	NA	NA	1
ADGRL1	NA	0	NA	NA	NA	NA	0
NDUFB11	0	NA	-	NA	NA	NA	0
ACOT7	2	0	-	no	-0.498,***	-0.648,**	2
TUBB	0	0	-	NA	NA	NA	0
CAP2	2	0	APP,MAPT,APOE	NA	NA	NA	2
TNR	3	0	-	NA	-0.149,ns	-0.141,ns	1
ITIH1	1	0	-	NA	NA	NA	1
DPYSL4	1	0	PSEN1,MAPT	yes	-0.215,ns	-0.102,ns	3
ATP6V1H	2	0	-	NA	-0.402,**	-0.699,**	2
AP2A1	1	0	APP,PSEN2,MAPT	yes	-0.277,ns	-0.585,*	4
PAK1	1	0	APP,PSEN1,MAPT,APOE	yes	-0.622,***	-0.772,***	4
STXBP1	1	0	MAPT	yes	-0.429,**	-0.868,***	4
STX1B	0	1	-	NA	NA	NA	1
EHD3	0	0	-	NA	-0.055,ns	-0.282,ns	0
INA	2	0	-	yes	-0.268,ns	-0.860,***	3
PCMT1	0	0	-	yes	-0.512,***	-0.630,*	2
HK1	3	0	-	NA	-0.084,ns	-0.208,ns	1
EEF1A2	1	0	-	no	-0.263,ns	-0.719,**	2
VCAN	4	0	PSEN1,APOE	NA	NA	NA	2
L1CAM	2	NA	-	no	-0.085,ns	0.014,ns	1
CRYM	0	0	-	yes	-0.217,ns	0.347,ns	1
CAMK2G	1	0	MAPT	yes	-0.076,ns	-0.678,**	4
IDH3B	0	0	-	yes	-0.078,ns	-0.166,ns	1
BCAN	2	0	PSEN1,APOE	yes	-0.156,ns	-0.503,ns	3
PACSIN1	0	0	-	no	-0.419,**	-0.713,**	1
NSF	0	0	-	yes	-0.281,ns	-0.470,ns	1
HPRT1	2	NA	-	NA	NA	NA	1
NEFL	1	0	NA	NA	NA	NA	1
ADD2	1	0	-	NA	NA	NA	1
UCHL1	1	0	-	yes	-0.338,*	-0.209,ns	3
KIF2A	1	0	PSEN1,PSEN2	NA	-0.538,***	-0.526,*	3
NDUFA4	3	9	-	NA	-0.307,*	0.366,ns	3
UBXN6	3	0	-	NA	NA	NA	1
RELA	3	0	APP,PSEN2,MAPT,APOE	yes	0.750,***	0.579,*	4
CNTN1	5	1	PSEN1,PSEN2	NA	-0.343,*	-0.679,**	4
GNAZ	2	0	APP,PSEN1,PSEN2,MAPT,APOE	yes	-0.422,**	-0.386,ns	4
MAG	1	0	APP,PSEN2	yes	0.443,**	-0.234,ns	4
MAP2	0	1	MAPT	NA	NA	NA	2
CARNS1	3	1	-	NA	NA	NA	2
SLC1A2	3	0	MAPT	yes	0.142,ns	0.482,ns	3
NCDN	1	0	-	NA	0.112,ns	-0.174,ns	1
DNM3	0	0	-	NA	NA	NA	0
ME3	1	0	-	NA	NA	NA	1
ADAR	0	0	PSEN2,MAPT	yes	-0.530,***	-0.840,***	3
NEFM	5	0	APOE	yes	-0.128,ns	-0.751,**	4
BASP1	1	0	-	NA	-0.341,*	-0.654,**	2
COX7A2	2	0	-	NA	-0.540,***	0.162,ns	2
NDRG4	0	0	-	NA	-0.541,***	-0.620,*	1
EPB41L3	0	0	-	NA	NA	NA	0
NDUFA11	3	0	-	NA	NA	NA	1
ATP1B1	1	0	-	yes	-0.464,**	-0.763,***	3
SLC25A22	2	0	-	NA	-0.296,ns	-0.136,ns	1
TUBB6	2	0	MAPT	NA	NA	NA	2
PDE2A	0	0	-	yes	-0.088,ns	-0.035,ns	1
HPCAL4	1	0	-	yes	-0.234,ns	0.029,ns	2
HSPA12A	0	0	-	NA	-0.050,ns	-0.089,ns	0
CNTNAP1	0	0	PSEN2	yes	-0.185,ns	-0.625,*	3
CNTN2	0	0	-	NA	NA	NA	0
NPTXR	0	0	NA	NA	-0.223,ns	0.040,ns	0
DNAJC6	1	0	MAPT	NA	-0.362,*	-0.655,**	3
SGIP1	3	0	-	yes	-0.154,ns	-0.508,ns	2
GDAP1	2	0	-	yes	-0.478,**	-0.708,**	3
CYCS	0	0	PSEN1,PSEN2,MAPT	NA	-0.491,***	-0.382,ns	2
SLC2A3	0	0	-	yes	-0.513,***	-0.393,ns	2
DNM1	2	0	PSEN2	NA	NA	NA	2
ROCK1	0	0	MAPT	yes	-0.035,ns	-0.294,ns	2
PGM2L1	1	0	-	NA	-0.417,**	-0.092,ns	2
CDH13	1	2	PSEN1	yes	-0.400,**	-0.631,*	5
ICAM5	1	0	PSEN1,PSEN2	yes	-0.043,ns	0.219,ns	3
GLS	0	0	-	NA	NA	NA	0
ATP1A3	1	0	-	NA	NA	NA	1
HAPLN2	1	0	NA	yes	0.558,***	0.145,ns	3
SYN1	2	NA	-	yes	-0.413,**	-0.609,*	3
SYT1	0	7	MAPT	yes	-0.209,ns	-0.471,ns	3
RAB3A	0	0	-	no	-0.455,**	-0.786,***	1
FXYD6	0	0	-	yes	-0.504,***	-0.212,ns	2
NDUFA13	1	0	-	NA	NA	NA	1
SYNGAP1	0	0	-	NA	NA	NA	0
MLC1	8	0	-	NA	NA	NA	1
SYP	0	NA	-	no	-0.728,***	-0.726,**	1
TUBB3	4	0	MAPT	NA	-0.213,ns	-0.142,ns	2
ATG4B	NA	0	-	NA	NA	NA	0
VSNL1	0	0	-	no	-0.457,**	-0.760,**	1
LIPE	0	NA	-	yes	0.158,ns	-0.355,ns	1
PLCB1	0	0	PSEN2	NA	-0.083,ns	-0.402,ns	1
CAMK2B	0	0	MAPT	yes	0.077,ns	-0.110,ns	2
TUBA4A	2	0	PSEN2,MAPT	NA	NA	NA	2
GAP43	3	0	-	yes	-0.608,***	-0.446,ns	3
SDHB	2	1	-	yes	-0.451,**	0.126,ns	4
DMTN	NA	0	-	NA	NA	NA	0
TUBA8	1	0	PSEN2	no	0.060,ns	0.149,ns	2
CAMK2A	NA	0	MAPT	yes	0.033,ns	0.039,ns	2
ANKRD29	NA	0	-	NA	NA	NA	0
BCAT1	0	0	-	yes	-0.434,**	-0.514,ns	2
STX1A	0	0	-	yes	-0.285,ns	-0.208,ns	1
TAGLN3	1	0	-	yes	0.291,ns	0.371,ns	2

### Sheet: SUMMARY
					INITIAL AD	INTERMEDIATE AD	ADVANCED AD			INITIAL AD	INTERMEDIATE AD	ADVANCED AD
				PPI	44	34	100		Early_DEG	44	55	126
				Early_DEG	43	55	126		Pathology cor (abeta)	40	49	113
				Pathology cor (abeta)	40	49	113		Pathology cor (tau)	27	32	81
				Pathology cor (tau)	27	32	81
