## Supplementary material for "Neuropathological stage-dependent proteome mapping of the olfactory tract in Alzheime’s disease: From early olfactory-related omics signatures to computational repurposing of drug candidates": Supplementary Table 5. Reversion potential of olfactory deregulated features in initial AD (by drug-name).xlsx

### Sheet: list.comparison.results
Item	Occurences	Present In
tyrphostin-AG-1478	9	Abeta Corr UP OT I-II, Abeta or Tau Corr UP OT I-II, Early DEGs UP OT I-II, OT AD I-II, OB & OT AD I-II, Tau Corr UP OT I-II, Olfactory mucosa SC ADvsHC, Myofibroblasts OM ADvsHC, GBC CELLS OM ADvsHC
brefeldin-a	6	Abeta Corr UP OT I-II, Abeta or Tau Corr UP OT I-II, Early DEGs UP OT I-II, OT AD I-II, Tau Corr UP OT I-II, Myofibroblasts OM ADvsHC
indirubin	6	Abeta Corr UP OT I-II, OT AD I-II, OB & OT AD I-II, Tau Corr UP OT I-II, Myofibroblasts OM ADvsHC, GBC CELLS OM ADvsHC
AZD-8055	5	EC AD I-II, Olfactory mucosa SC ADvsHC, Myofibroblasts OM ADvsHC, GBC CELLS OM ADvsHC, Fibro/stromal cells OM ADvsHC
GSK-3-inhibitor-II	5	Early DEGs UP OT I-II, OB AD I-II, OB & OT AD I-II, Olfactory mucosa SC ADvsHC, GBC CELLS OM ADvsHC
KU-0063794	5	EC AD I-II, Olfactory mucosa SC ADvsHC, Myofibroblasts OM ADvsHC, GBC CELLS OM ADvsHC, Fibro/stromal cells OM ADvsHC
chaetocin	5	Abeta Corr UP OT I-II, Abeta plaques OT I-II, Early DEGs UP OT I-II, OT AD I-II, Tau Corr UP OT I-II
vemurafenib	5	OB AD I-II, OB & OT AD I-II, Olfactory mucosa SC ADvsHC, GBC CELLS OM ADvsHC, Fibro/stromal cells OM ADvsHC
CP466722	4	Abeta Corr UP OT I-II, Early DEGs UP OT I-II, Tau Corr UP OT I-II, GBC CELLS OM ADvsHC
EI-346-erlotinib-analog	4	Abeta Corr UP OT I-II, Early DEGs UP OT I-II, OT AD I-II, OB & OT AD I-II
HG-5-113-01	4	Olfactory mucosa SC ADvsHC, Myofibroblasts OM ADvsHC, GBC CELLS OM ADvsHC, Fibro/stromal cells OM ADvsHC
PI-828	4	EC AD I-II, Olfactory mucosa SC ADvsHC, Myofibroblasts OM ADvsHC, Fibro/stromal cells OM ADvsHC
SB-216763	4	Abeta or Tau Corr UP OT I-II, Abeta plaques OT I-II, OT AD I-II, Tau Corr UP OT I-II
TPCA-1	4	Olfactory mucosa SC ADvsHC, Myofibroblasts OM ADvsHC, GBC CELLS OM ADvsHC, Fibro/stromal cells OM ADvsHC
dactolisib	4	EC AD I-II, Olfactory mucosa SC ADvsHC, Myofibroblasts OM ADvsHC, Fibro/stromal cells OM ADvsHC
digitoxigenin	4	Abeta Corr UP OT I-II, Early DEGs UP OT I-II, HC AD I-II, Tau Corr UP OT I-II
erastin	4	Abeta Corr UP OT I-II, Early DEGs UP OT I-II, OT AD I-II, Tau Corr UP OT I-II
kinetin-riboside	4	Abeta Corr UP OT I-II, Early DEGs UP OT I-II, HC AD I-II, Tau Corr UP OT I-II
lestaurtinib	4	Olfactory mucosa SC ADvsHC, Myofibroblasts OM ADvsHC, GBC CELLS OM ADvsHC, Fibro/stromal cells OM ADvsHC
lypressin	4	Abeta Corr UP OT I-II, Early DEGs UP OT I-II, HC AD I-II, Tau Corr UP OT I-II
reversine	4	Olfactory mucosa SC ADvsHC, Myofibroblasts OM ADvsHC, GBC CELLS OM ADvsHC, Fibro/stromal cells OM ADvsHC
15-delta-prostaglandin-j2	3	Abeta Corr UP OT I-II, Early DEGs UP OT I-II, Tau Corr UP OT I-II
AG-592	3	Abeta Corr UP OT I-II, Early DEGs UP OT I-II, Tau Corr UP OT I-II
AR-A014418	3	Abeta Corr UP OT I-II, Early DEGs UP OT I-II, Tau Corr UP OT I-II
AT-9283	3	Abeta Corr UP OT I-II, Abeta or Tau Corr UP OT I-II, Early DEGs UP OT I-II
AZ-10417808	3	Abeta Corr UP OT I-II, Early DEGs UP OT I-II, Tau Corr UP OT I-II
BMS-536924	3	Olfactory mucosa SC ADvsHC, Myofibroblasts OM ADvsHC, Fibro/stromal cells OM ADvsHC
BVT-948	3	Abeta Corr UP OT I-II, Early DEGs UP OT I-II, Tau Corr UP OT I-II
CGP-57380	3	Abeta Corr UP OT I-II, OB AD I-II, GBC CELLS OM ADvsHC
GSK-1059615	3	Olfactory mucosa SC ADvsHC, Myofibroblasts OM ADvsHC, Fibro/stromal cells OM ADvsHC
GSK-3-inhibitor-IX	3	Abeta Corr UP OT I-II, Early DEGs UP OT I-II, OT AD I-II
GW-1929	3	Abeta Corr UP OT I-II, Early DEGs UP OT I-II, Tau Corr UP OT I-II
KU-C103428N	3	Abeta Corr UP OT I-II, Early DEGs UP OT I-II, Tau Corr UP OT I-II
L-655240	3	Abeta Corr UP OT I-II, Early DEGs UP OT I-II, Tau Corr UP OT I-II
LDN-193189	3	Abeta Corr UP OT I-II, Early DEGs UP OT I-II, Tau Corr UP OT I-II
LE-300	3	Abeta Corr UP OT I-II, Early DEGs UP OT I-II, Tau Corr UP OT I-II
LY-83583	3	Abeta Corr UP OT I-II, Early DEGs UP OT I-II, Tau Corr UP OT I-II
MST-312	3	Abeta Corr UP OT I-II, Early DEGs UP OT I-II, GBC CELLS OM ADvsHC
NVP-TAE684	3	Olfactory mucosa SC ADvsHC, Myofibroblasts OM ADvsHC, Fibro/stromal cells OM ADvsHC
OBAA	3	Abeta Corr UP OT I-II, Early DEGs UP OT I-II, Tau Corr UP OT I-II
PD-198306	3	Olfactory mucosa SC ADvsHC, Myofibroblasts OM ADvsHC, GBC CELLS OM ADvsHC
PKCbeta-inhibitor	3	Abeta or Tau Corr UP OT I-II, Abeta plaques OT I-II, HC AD I-II
QL-XII-47	3	Abeta Corr UP OT I-II, Early DEGs UP OT I-II, Tau Corr UP OT I-II
RO-3306	3	Olfactory mucosa SC ADvsHC, Myofibroblasts OM ADvsHC, GBC CELLS OM ADvsHC
SB-202190	3	Abeta or Tau Corr UP OT I-II, Tau Corr UP OT I-II, GBC CELLS OM ADvsHC
SB-415286	3	Abeta or Tau Corr UP OT I-II, HC AD I-II, Tau Corr UP OT I-II
SNS-314	3	Abeta Corr UP OT I-II, Early DEGs UP OT I-II, Tau Corr UP OT I-II
TAS-301	3	Abeta Corr UP OT I-II, Early DEGs UP OT I-II, Tau Corr UP OT I-II
TWS-119	3	Abeta Corr UP OT I-II, EC AD I-II, GBC CELLS OM ADvsHC
alpha-estradiol	3	Abeta Corr UP OT I-II, Early DEGs UP OT I-II, Tau Corr UP OT I-II
androstanol	3	Abeta Corr UP OT I-II, Early DEGs UP OT I-II, Tau Corr UP OT I-II
anisomycin	3	Abeta Corr UP OT I-II, Early DEGs UP OT I-II, Tau Corr UP OT I-II
avrainvillamide-analog-1	3	Abeta Corr UP OT I-II, Early DEGs UP OT I-II, Tau Corr UP OT I-II
avrainvillamide-analog-4	3	Abeta Corr UP OT I-II, Early DEGs UP OT I-II, Tau Corr UP OT I-II
azacitidine	3	Abeta Corr UP OT I-II, Early DEGs UP OT I-II, Tau Corr UP OT I-II
bufalin	3	Abeta Corr UP OT I-II, Early DEGs UP OT I-II, HC AD I-II
calyculin	3	Abeta Corr UP OT I-II, Early DEGs UP OT I-II, Tau Corr UP OT I-II
cephaeline	3	Abeta Corr UP OT I-II, Early DEGs UP OT I-II, Tau Corr UP OT I-II
colforsin	3	Abeta Corr UP OT I-II, Early DEGs UP OT I-II, Tau Corr UP OT I-II
cyclopenthiazide	3	Abeta Corr UP OT I-II, Early DEGs UP OT I-II, HC AD I-II
cymarin	3	Abeta Corr UP OT I-II, Early DEGs UP OT I-II, Tau Corr UP OT I-II
dichloroacetic-acid	3	Abeta Corr UP OT I-II, Early DEGs UP OT I-II, Tau Corr UP OT I-II
diethylstilbestrol	3	Abeta Corr UP OT I-II, Early DEGs UP OT I-II, Tau Corr UP OT I-II
elvitegravir	3	Abeta Corr UP OT I-II, Early DEGs UP OT I-II, Tau Corr UP OT I-II
emetine	3	Abeta Corr UP OT I-II, Early DEGs UP OT I-II, Tau Corr UP OT I-II
enzastaurin	3	Abeta Corr UP OT I-II, Early DEGs UP OT I-II, Tau Corr UP OT I-II
eplerenone	3	Abeta Corr UP OT I-II, Early DEGs UP OT I-II, Tau Corr UP OT I-II
equilin	3	Abeta Corr UP OT I-II, Early DEGs UP OT I-II, Tau Corr UP OT I-II
equol	3	Abeta Corr UP OT I-II, Early DEGs UP OT I-II, Tau Corr UP OT I-II
erbstatin-analog	3	Abeta Corr UP OT I-II, Early DEGs UP OT I-II, Tau Corr UP OT I-II
estradiol	3	Abeta Corr UP OT I-II, Early DEGs UP OT I-II, Tau Corr UP OT I-II
formoterol	3	Abeta Corr UP OT I-II, Early DEGs UP OT I-II, Tau Corr UP OT I-II
fusaric-acid	3	Abeta Corr UP OT I-II, Early DEGs UP OT I-II, Tau Corr UP OT I-II
homoharringtonine	3	Abeta Corr UP OT I-II, Early DEGs UP OT I-II, Tau Corr UP OT I-II
isoeugenol	3	Abeta Corr UP OT I-II, Early DEGs UP OT I-II, Tau Corr UP OT I-II
isoliquiritigenin	3	Abeta Corr UP OT I-II, Early DEGs UP OT I-II, Tau Corr UP OT I-II
linifanib	3	Abeta Corr UP OT I-II, Early DEGs UP OT I-II, Tau Corr UP OT I-II
lopinavir	3	Early DEGs UP OT I-II, OT AD I-II, Tau Corr UP OT I-II
marmesin	3	Abeta Corr UP OT I-II, Early DEGs UP OT I-II, Tau Corr UP OT I-II
metformin	3	Abeta Corr UP OT I-II, Early DEGs UP OT I-II, Tau Corr UP OT I-II
methylergometrine	3	Abeta Corr UP OT I-II, Early DEGs UP OT I-II, Tau Corr UP OT I-II
myricetin	3	Abeta Corr UP OT I-II, Abeta or Tau Corr UP OT I-II, Tau Corr UP OT I-II
narciclasine	3	Abeta Corr UP OT I-II, Early DEGs UP OT I-II, Tau Corr UP OT I-II
ouabain	3	Abeta Corr UP OT I-II, Early DEGs UP OT I-II, HC AD I-II
panobinostat	3	Abeta or Tau Corr UP OT I-II, Early DEGs UP OT I-II, Tau Corr UP OT I-II
phenylbutazone	3	Abeta Corr UP OT I-II, Early DEGs UP OT I-II, Tau Corr UP OT I-II
propranolol	3	Abeta Corr UP OT I-II, Early DEGs UP OT I-II, HC AD I-II
radicicol	3	Abeta Corr UP OT I-II, Abeta or Tau Corr UP OT I-II, Early DEGs UP OT I-II
reserpine	3	Tau Corr UP OT I-II, Olfactory mucosa SC ADvsHC, GBC CELLS OM ADvsHC
spiramide	3	Abeta Corr UP OT I-II, Early DEGs UP OT I-II, Tau Corr UP OT I-II
strophanthidin	3	Abeta Corr UP OT I-II, HC AD I-II, Tau Corr UP OT I-II
temsirolimus	3	Olfactory mucosa SC ADvsHC, Myofibroblasts OM ADvsHC, GBC CELLS OM ADvsHC
tivozanib	3	Olfactory mucosa SC ADvsHC, GBC CELLS OM ADvsHC, Fibro/stromal cells OM ADvsHC
tofacitinib	3	Abeta Corr UP OT I-II, Early DEGs UP OT I-II, Tau Corr UP OT I-II
tyrphostin-AG-126	3	Abeta Corr UP OT I-II, Early DEGs UP OT I-II, Tau Corr UP OT I-II
tyrphostin-AG-527	3	Abeta Corr UP OT I-II, Early DEGs UP OT I-II, Tau Corr UP OT I-II
tyrphostin-AG-555	3	Abeta Corr UP OT I-II, Early DEGs UP OT I-II, Tau Corr UP OT I-II
verrucarin-a	3	Abeta Corr UP OT I-II, Early DEGs UP OT I-II, Tau Corr UP OT I-II
3	2	Abeta Corr UP OT I-II, Early DEGs UP OT I-II
3'-diindolylmethane	2	Abeta Corr UP OT I-II, Early DEGs UP OT I-II
4	2	Abeta Corr UP OT I-II, Early DEGs UP OT I-II
4-hydroxy-2-nonenal	2	Abeta Corr UP OT I-II, Early DEGs UP OT I-II
5-dianilinophthalimide	2	Abeta Corr UP OT I-II, Early DEGs UP OT I-II
7	2	Abeta Corr UP OT I-II, Early DEGs UP OT I-II
AG-957	2	Abeta Corr UP OT I-II, Early DEGs UP OT I-II
Ala-Ala-Phe-CMK	2	Abeta Corr UP OT I-II, Early DEGs UP OT I-II
BIBU-1361	2	Olfactory mucosa SC ADvsHC, GBC CELLS OM ADvsHC
BJM-CSC-19	2	Abeta Corr UP OT I-II, Tau Corr UP OT I-II
BML-ST330	2	Abeta Corr UP OT I-II, Tau Corr UP OT I-II
BRD-K34437622	2	Abeta Corr UP OT I-II, Early DEGs UP OT I-II
BRD-K88742110	2	Abeta Corr UP OT I-II, Tau Corr UP OT I-II
CA-074-Me	2	Abeta Corr UP OT I-II, Early DEGs UP OT I-II
CD-437	2	Abeta Corr UP OT I-II, Early DEGs UP OT I-II
CI-966	2	Early DEGs UP OT I-II, Tau Corr UP OT I-II
CL-218872	2	Early DEGs UP OT I-II, Tau Corr UP OT I-II
CV-1808	2	Abeta Corr UP OT I-II, Early DEGs UP OT I-II
GW-441756	2	Abeta Corr UP OT I-II, Tau Corr UP OT I-II
H-8	2	Abeta Corr UP OT I-II, Early DEGs UP OT I-II
KI-8751	2	Abeta Corr UP OT I-II, Early DEGs UP OT I-II
KIN001-220	2	EC AD I-II, Tau Corr UP OT I-II
KU-14R	2	Abeta Corr UP OT I-II, Tau Corr UP OT I-II
L-165041	2	Early DEGs UP OT I-II, Tau Corr UP OT I-II
LY-255283	2	Abeta Corr UP OT I-II, Early DEGs UP OT I-II
LY-364947	2	Early DEGs UP OT I-II, Tau Corr UP OT I-II
M2-PK-activator	2	Early DEGs UP OT I-II, Tau Corr UP OT I-II
MG-132	2	Abeta Corr UP OT I-II, Early DEGs UP OT I-II
MLN-2238	2	Abeta Corr UP OT I-II, Early DEGs UP OT I-II
MLN-4924	2	Abeta Corr UP OT I-II, Early DEGs UP OT I-II
NSC-119889	2	Abeta Corr UP OT I-II, Early DEGs UP OT I-II
PI-103	2	Olfactory mucosa SC ADvsHC, Fibro/stromal cells OM ADvsHC
PK-11195	2	Abeta Corr UP OT I-II, Early DEGs UP OT I-II
PP-1	2	Olfactory mucosa SC ADvsHC, Fibro/stromal cells OM ADvsHC
PP-2	2	Olfactory mucosa SC ADvsHC, Fibro/stromal cells OM ADvsHC
RO-28-1675	2	OB & OT AD I-II, Tau Corr UP OT I-II
RO-90-7501	2	Early DEGs UP OT I-II, Tau Corr UP OT I-II
SA-792541	2	Abeta Corr UP OT I-II, Early DEGs UP OT I-II
SA-792709	2	Abeta Corr UP OT I-II, Early DEGs UP OT I-II
SB-221284	2	Abeta Corr UP OT I-II, Early DEGs UP OT I-II
SB-239063	2	Abeta Corr UP OT I-II, Tau Corr UP OT I-II
SKF-86002	2	Abeta Corr UP OT I-II, Tau Corr UP OT I-II
SSR-69071	2	Abeta Corr UP OT I-II, Early DEGs UP OT I-II
SYK-inhibitor	2	Abeta Corr UP OT I-II, Early DEGs UP OT I-II
TG-101348	2	Olfactory mucosa SC ADvsHC, Fibro/stromal cells OM ADvsHC
TUL-XXI039	2	Abeta Corr UP OT I-II, Early DEGs UP OT I-II
WH-4023	2	Abeta Corr UP OT I-II, Tau Corr UP OT I-II
WR-216174	2	Abeta Corr UP OT I-II, Early DEGs UP OT I-II
WYE-354	2	Olfactory mucosa SC ADvsHC, Fibro/stromal cells OM ADvsHC
acadesine	2	Abeta Corr UP OT I-II, Tau Corr UP OT I-II
acepromazine	2	Abeta Corr UP OT I-II, Tau Corr UP OT I-II
afatinib	2	Abeta Corr UP OT I-II, GBC CELLS OM ADvsHC
alaproclate	2	Abeta Corr UP OT I-II, Early DEGs UP OT I-II
alclometasone	2	Abeta Corr UP OT I-II, Early DEGs UP OT I-II
altrenogest	2	Abeta Corr UP OT I-II, Tau Corr UP OT I-II
amodiaquine	2	Abeta Corr UP OT I-II, Early DEGs UP OT I-II
amsacrine	2	Abeta Corr UP OT I-II, Tau Corr UP OT I-II
amthamine	2	Abeta Corr UP OT I-II, Early DEGs UP OT I-II
apicidin	2	Abeta or Tau Corr UP OT I-II, Tau Corr UP OT I-II
arvanil	2	Abeta Corr UP OT I-II, Early DEGs UP OT I-II
belinostat	2	Early DEGs UP OT I-II, Tau Corr UP OT I-II
bethanechol	2	Abeta Corr UP OT I-II, Tau Corr UP OT I-II
brazilin	2	Abeta Corr UP OT I-II, Early DEGs UP OT I-II
byssochlamic-acid	2	Abeta Corr UP OT I-II, Early DEGs UP OT I-II
calcipotriol	2	Abeta Corr UP OT I-II, Tau Corr UP OT I-II
canertinib	2	Olfactory mucosa SC ADvsHC, GBC CELLS OM ADvsHC
carteolol	2	Abeta Corr UP OT I-II, Early DEGs UP OT I-II
cefoxitin	2	Abeta Corr UP OT I-II, Tau Corr UP OT I-II
cilomilast	2	Abeta Corr UP OT I-II, Early DEGs UP OT I-II
clomethiazole	2	Abeta Corr UP OT I-II, Tau Corr UP OT I-II
coumaric-acid	2	Abeta Corr UP OT I-II, Early DEGs UP OT I-II
coumestrol	2	Abeta Corr UP OT I-II, Early DEGs UP OT I-II
daphnetin	2	Abeta Corr UP OT I-II, Early DEGs UP OT I-II
dapsone	2	Abeta Corr UP OT I-II, Early DEGs UP OT I-II
demeclocycline	2	Abeta Corr UP OT I-II, Early DEGs UP OT I-II
digitoxin	2	Abeta Corr UP OT I-II, HC AD I-II
digoxin	2	Abeta Corr UP OT I-II, HC AD I-II
dihydroxyphenylglycine	2	Abeta Corr UP OT I-II, Early DEGs UP OT I-II
doxazosin	2	Abeta Corr UP OT I-II, Early DEGs UP OT I-II
ellipticine	2	Abeta Corr UP OT I-II, Early DEGs UP OT I-II
estradiol-valerate	2	Early DEGs UP OT I-II, Tau Corr UP OT I-II
estrone	2	Abeta Corr UP OT I-II, Early DEGs UP OT I-II
estropipate	2	Abeta Corr UP OT I-II, Early DEGs UP OT I-II
etilefrine	2	Early DEGs UP OT I-II, Tau Corr UP OT I-II
flavanone	2	Abeta Corr UP OT I-II, Early DEGs UP OT I-II
flucloxacillin	2	Abeta Corr UP OT I-II, Early DEGs UP OT I-II
flufenamic-acid	2	Abeta Corr UP OT I-II, Early DEGs UP OT I-II
flumetasone	2	Abeta Corr UP OT I-II, Early DEGs UP OT I-II
fostamatinib	2	Myofibroblasts OM ADvsHC, Fibro/stromal cells OM ADvsHC
herniarin	2	Abeta Corr UP OT I-II, Early DEGs UP OT I-II
hexylcaine	2	Abeta Corr UP OT I-II, Tau Corr UP OT I-II
ivermectin	2	Olfactory mucosa SC ADvsHC, GBC CELLS OM ADvsHC
kenpaullone	2	Abeta Corr UP OT I-II, Early DEGs UP OT I-II
lomerizine	2	Early DEGs UP OT I-II, Tau Corr UP OT I-II
mestinon	2	Abeta Corr UP OT I-II, Tau Corr UP OT I-II
metoclopramide	2	Abeta Corr UP OT I-II, Early DEGs UP OT I-II
midodrine	2	Abeta Corr UP OT I-II, Tau Corr UP OT I-II
mitomycin-c	2	Abeta Corr UP OT I-II, Olfactory mucosa SC ADvsHC
mycophenolate-mofetil	2	Olfactory mucosa SC ADvsHC, GBC CELLS OM ADvsHC
naproxol	2	Abeta Corr UP OT I-II, Early DEGs UP OT I-II
nifedipine	2	Abeta Corr UP OT I-II, Tau Corr UP OT I-II
oxfendazole	2	Early DEGs UP OT I-II, Tau Corr UP OT I-II
oxprenolol	2	Abeta Corr UP OT I-II, Tau Corr UP OT I-II
parthenolide	2	Abeta Corr UP OT I-II, Early DEGs UP OT I-II
pazopanib	2	Abeta Corr UP OT I-II, Early DEGs UP OT I-II
phenelzine	2	Abeta Corr UP OT I-II, Early DEGs UP OT I-II
phloretin	2	Olfactory mucosa SC ADvsHC, Myofibroblasts OM ADvsHC
pifithrin-alpha	2	Abeta Corr UP OT I-II, Early DEGs UP OT I-II
pifithrin-mu	2	Abeta Corr UP OT I-II, Early DEGs UP OT I-II
praziquantel	2	Abeta Corr UP OT I-II, Early DEGs UP OT I-II
probenecid	2	Abeta Corr UP OT I-II, Early DEGs UP OT I-II
proscillaridin	2	Abeta Corr UP OT I-II, Tau Corr UP OT I-II
prostratin	2	HC AD I-II, Olfactory neurosphere MCIvs HC
quercetin	2	Early DEGs UP OT I-II, Tau Corr UP OT I-II
quinidine	2	Abeta Corr UP OT I-II, Early DEGs UP OT I-II
quinisocaine	2	Abeta Corr UP OT I-II, Tau Corr UP OT I-II
quizartinib	2	Abeta Corr UP OT I-II, Early DEGs UP OT I-II
rabeprazole	2	Abeta Corr UP OT I-II, Early DEGs UP OT I-II
retinol	2	Abeta Corr UP OT I-II, Early DEGs UP OT I-II
ricinine	2	Early DEGs UP OT I-II, Tau Corr UP OT I-II
ruxolitinib	2	HC AD I-II, Tau Corr UP OT I-II
serdemetan	2	Olfactory mucosa SC ADvsHC, GBC CELLS OM ADvsHC
sorafenib	2	Olfactory mucosa SC ADvsHC, GBC CELLS OM ADvsHC
sulforaphane	2	Abeta Corr UP OT I-II, Early DEGs UP OT I-II
sulmazole	2	Early DEGs UP OT I-II, HC AD I-II
sulpiride	2	Abeta Corr UP OT I-II, Early DEGs UP OT I-II
tocainide	2	Early DEGs UP OT I-II, Tau Corr UP OT I-II
torin-2	2	Abeta Corr UP OT I-II, Early DEGs UP OT I-II
trequinsin	2	Abeta Corr UP OT I-II, Tau Corr UP OT I-II
triamcinolone	2	Abeta Corr UP OT I-II, Early DEGs UP OT I-II
trimidox	2	Abeta Corr UP OT I-II, Early DEGs UP OT I-II
trioxsalen	2	Abeta Corr UP OT I-II, Tau Corr UP OT I-II
tyrphostin-AG-556	2	Abeta Corr UP OT I-II, Early DEGs UP OT I-II
tyrphostin-AG-835	2	Abeta Corr UP OT I-II, Early DEGs UP OT I-II
vesamicol	2	Abeta Corr UP OT I-II, Early DEGs UP OT I-II
withaferin-a	2	Abeta Corr UP OT I-II, Olfactory neurosphere MCIvs HC
z-leu3-VS	2	Abeta Corr UP OT I-II, Early DEGs UP OT I-II
ziprasidone	2	Abeta Corr UP OT I-II, Early DEGs UP OT I-II
