## Supplementary material for "Neuropathological stage-dependent proteome mapping of the olfactory tract in Alzheime’s disease: From early olfactory-related omics signatures to computational repurposing of drug candidates": Supplementary Table 6. Reversion potential of olfactory deregulated features in initial AD (by drug-type).xlsx

### Sheet: list.comparison.results
Item	Occurences	Present In
PKC inhibitor	10	Abeta Corr OT AD I-II, Tau Corr OT AD I-II, Abeta or Tau Corr OT AD I-II, Abeta plaques OT AD I-II, Early DEGs OT AD I-II, HC AD I-II, OB & OT AD I-II, OB AD I-II, Olfactory mucosa ADvsC, GBC CELLS OM AD
EGFR inhibitor	9	Abeta Corr OT AD I-II, Tau Corr OT AD I-II, Abeta or Tau Corr OT AD I-II, Early DEGs OT AD I-II, OB & OT AD I-II, Olfactory mucosa ADvsC, OT AD I-II, GBC CELLS OM AD, MYOFIBROBLASTS OM AD
Glycogen synthase kinase inhibitor	9	Abeta Corr OT AD I-II, Tau Corr OT AD I-II, Abeta or Tau Corr OT AD I-II, Abeta plaques OT AD I-II, Early DEGs OT AD I-II, EC AD I-II, HC AD I-II, OT AD I-II, GBC CELLS OM AD
Aurora kinase inhibitor	8	Abeta Corr OT AD I-II, Tau Corr OT AD I-II, Early DEGs OT AD I-II, EC AD I-II, Olfactory mucosa ADvsC, FIBRO/STROMAL OM AD, GBC CELLS OM AD, MYOFIBROBLASTS OM AD
CDK inhibitor	8	Abeta Corr OT AD I-II, Tau Corr OT AD I-II, Early DEGs OT AD I-II, OB & OT AD I-II, Olfactory mucosa ADvsC, OT AD I-II, GBC CELLS OM AD, MYOFIBROBLASTS OM AD
FLT3 inhibitor	7	Abeta Corr OT AD I-II, Early DEGs OT AD I-II, HC AD I-II, Olfactory mucosa ADvsC, FIBRO/STROMAL OM AD, GBC CELLS OM AD, MYOFIBROBLASTS OM AD
IKK inhibitor	7	Abeta Corr OT AD I-II, Early DEGs OT AD I-II, Olfactory mucosa ADvsC, FIBRO/STROMAL OM AD, GBC CELLS OM AD, MYOFIBROBLASTS OM AD, OLFACTORY NEUROSPHERE MCI
MTOR inhibitor	7	Abeta Corr OT AD I-II, Early DEGs OT AD I-II, EC AD I-II, Olfactory mucosa ADvsC, FIBRO/STROMAL OM AD, GBC CELLS OM AD, MYOFIBROBLASTS OM AD
Protein kinase inhibitor	7	Abeta Corr OT AD I-II, Tau Corr OT AD I-II, Early DEGs OT AD I-II, Olfactory mucosa ADvsC, FIBRO/STROMAL OM AD, GBC CELLS OM AD, MYOFIBROBLASTS OM AD
Protein synthesis inhibitor	6	Abeta Corr OT AD I-II, Tau Corr OT AD I-II, Abeta or Tau Corr OT AD I-II, Early DEGs OT AD I-II, OT AD I-II, MYOFIBROBLASTS OM AD
VEGFR inhibitor	6	Abeta Corr OT AD I-II, Tau Corr OT AD I-II, Early DEGs OT AD I-II, Olfactory mucosa ADvsC, FIBRO/STROMAL OM AD, GBC CELLS OM AD
Adrenergic receptor antagonist	5	Abeta Corr OT AD I-II, Tau Corr OT AD I-II, Early DEGs OT AD I-II, HC AD I-II, Olfactory mucosa ADvsC
GABA receptor agonist	5	Abeta Corr OT AD I-II, Tau Corr OT AD I-II, Early DEGs OT AD I-II, Olfactory mucosa ADvsC, GBC CELLS OM AD
Histone lysine methyltransferase inhibitor	5	Abeta Corr OT AD I-II, Tau Corr OT AD I-II, Abeta plaques OT AD I-II, Early DEGs OT AD I-II, OT AD I-II
JAK inhibitor	5	Abeta Corr OT AD I-II, Tau Corr OT AD I-II, Abeta or Tau Corr OT AD I-II, Early DEGs OT AD I-II, HC AD I-II
MAP kinase inhibitor	5	Abeta Corr OT AD I-II, OB AD I-II, Olfactory mucosa ADvsC, GBC CELLS OM AD, MYOFIBROBLASTS OM AD
RAF inhibitor	5	OB & OT AD I-II, OB AD I-II, Olfactory mucosa ADvsC, FIBRO/STROMAL OM AD, GBC CELLS OM AD
SRC inhibitor	5	Abeta Corr OT AD I-II, Tau Corr OT AD I-II, Early DEGs OT AD I-II, Olfactory mucosa ADvsC, FIBRO/STROMAL OM AD
SYK inhibitor	5	Abeta Corr OT AD I-II, Tau Corr OT AD I-II, Early DEGs OT AD I-II, FIBRO/STROMAL OM AD, MYOFIBROBLASTS OM AD
p38 MAPK inhibitor	5	Abeta Corr OT AD I-II, Tau Corr OT AD I-II, Abeta or Tau Corr OT AD I-II, Early DEGs OT AD I-II, GBC CELLS OM AD
-666	4	Abeta Corr OT AD I-II, Tau Corr OT AD I-II, Early DEGs OT AD I-II, HC AD I-II
ATM kinase inhibitor	4	Abeta Corr OT AD I-II, Tau Corr OT AD I-II, Early DEGs OT AD I-II, GBC CELLS OM AD
ATPase inhibitor	4	Abeta Corr OT AD I-II, Tau Corr OT AD I-II, Early DEGs OT AD I-II, HC AD I-II
Adrenergic receptor agonist	4	Abeta Corr OT AD I-II, Tau Corr OT AD I-II, Early DEGs OT AD I-II, OLFACTORY NEUROSPHERE MCI
Angiogenesis inhibitor	4	Abeta Corr OT AD I-II, Tau Corr OT AD I-II, Early DEGs OT AD I-II, GBC CELLS OM AD
Apoptosis stimulant	4	Abeta Corr OT AD I-II, Tau Corr OT AD I-II, Early DEGs OT AD I-II, HC AD I-II
Calcium channel blocker	4	Abeta Corr OT AD I-II, Tau Corr OT AD I-II, Early DEGs OT AD I-II, Olfactory mucosa ADvsC
Cyclooxygenase inhibitor	4	Abeta Corr OT AD I-II, Tau Corr OT AD I-II, Early DEGs OT AD I-II, Olfactory mucosa ADvsC
HDAC inhibitor	4	Abeta Corr OT AD I-II, Tau Corr OT AD I-II, Abeta or Tau Corr OT AD I-II, Early DEGs OT AD I-II
Ion channel antagonist	4	Abeta Corr OT AD I-II, Tau Corr OT AD I-II, Early DEGs OT AD I-II, OT AD I-II
PI3K inhibitor	4	EC AD I-II, Olfactory mucosa ADvsC, FIBRO/STROMAL OM AD, MYOFIBROBLASTS OM AD
Topoisomerase inhibitor	4	Abeta Corr OT AD I-II, Tau Corr OT AD I-II, Early DEGs OT AD I-II, Olfactory mucosa ADvsC
Tyrosine kinase inhibitor	4	Abeta Corr OT AD I-II, Tau Corr OT AD I-II, Early DEGs OT AD I-II, Olfactory mucosa ADvsC
Vasopressin receptor agonist	4	Abeta Corr OT AD I-II, Tau Corr OT AD I-II, Early DEGs OT AD I-II, HC AD I-II
ALK inhibitor	3	Olfactory mucosa ADvsC, FIBRO/STROMAL OM AD, MYOFIBROBLASTS OM AD
Acetylcholine receptor antagonist	3	Abeta Corr OT AD I-II, Tau Corr OT AD I-II, Early DEGs OT AD I-II
Acetylcholinesterase inhibitor	3	Abeta Corr OT AD I-II, Tau Corr OT AD I-II, Early DEGs OT AD I-II
Adenylyl cyclase activator	3	Abeta Corr OT AD I-II, Tau Corr OT AD I-II, Early DEGs OT AD I-II
Androgen receptor agonist	3	Abeta Corr OT AD I-II, Tau Corr OT AD I-II, Abeta or Tau Corr OT AD I-II
Anthelmintic	3	Abeta Corr OT AD I-II, Tau Corr OT AD I-II, Early DEGs OT AD I-II
BTK inhibitor	3	Abeta Corr OT AD I-II, Tau Corr OT AD I-II, Early DEGs OT AD I-II
Bacterial cell wall synthesis inhibitor	3	Abeta Corr OT AD I-II, Tau Corr OT AD I-II, Early DEGs OT AD I-II
CAR antagonist	3	Abeta Corr OT AD I-II, Tau Corr OT AD I-II, Early DEGs OT AD I-II
CDC inhibitor	3	Abeta Corr OT AD I-II, Tau Corr OT AD I-II, Early DEGs OT AD I-II
CHK inhibitor	3	Abeta Corr OT AD I-II, Early DEGs OT AD I-II, MYOFIBROBLASTS OM AD
Calcium-calmodulin dependent protein kinase inhibitor	3	Abeta Corr OT AD I-II, Tau Corr OT AD I-II, Early DEGs OT AD I-II
Caspase inhibitor	3	Abeta Corr OT AD I-II, Tau Corr OT AD I-II, Early DEGs OT AD I-II
Coflilin signaling pathway activator	3	Abeta Corr OT AD I-II, Tau Corr OT AD I-II, Early DEGs OT AD I-II
Contraceptive agent	3	Abeta Corr OT AD I-II, Tau Corr OT AD I-II, Early DEGs OT AD I-II
Cytochrome P450 inhibitor	3	Abeta Corr OT AD I-II, Tau Corr OT AD I-II, Early DEGs OT AD I-II
DNA methyltransferase inhibitor	3	Abeta Corr OT AD I-II, Tau Corr OT AD I-II, Early DEGs OT AD I-II
DNA synthesis inhibitor	3	Abeta Corr OT AD I-II, Tau Corr OT AD I-II, Early DEGs OT AD I-II
Dopamine beta hydroxylase inhibitor	3	Abeta Corr OT AD I-II, Tau Corr OT AD I-II, Early DEGs OT AD I-II
Dopamine receptor antagonist	3	Abeta Corr OT AD I-II, Tau Corr OT AD I-II, Early DEGs OT AD I-II
ERK1 and ERK2 phosphorylation inhibitor	3	Abeta Corr OT AD I-II, Tau Corr OT AD I-II, Early DEGs OT AD I-II
Estrogen receptor agonist	3	Abeta Corr OT AD I-II, Tau Corr OT AD I-II, Early DEGs OT AD I-II
GABA receptor antagonist	3	Abeta Corr OT AD I-II, Tau Corr OT AD I-II, Early DEGs OT AD I-II
GAT inhibitor	3	Tau Corr OT AD I-II, Early DEGs OT AD I-II, Olfactory mucosa ADvsC
Guanylate cyclase activator	3	Abeta Corr OT AD I-II, Tau Corr OT AD I-II, Early DEGs OT AD I-II
Guanylyl cyclase inhibitor	3	Abeta Corr OT AD I-II, Tau Corr OT AD I-II, Early DEGs OT AD I-II
HIV integrase inhibitor	3	Abeta Corr OT AD I-II, Tau Corr OT AD I-II, Early DEGs OT AD I-II
HIV protease inhibitor	3	Tau Corr OT AD I-II, Early DEGs OT AD I-II, OT AD I-II
HSP inhibitor	3	Abeta Corr OT AD I-II, Abeta or Tau Corr OT AD I-II, Early DEGs OT AD I-II
Histamine receptor antagonist	3	Abeta Corr OT AD I-II, Early DEGs OT AD I-II, Olfactory mucosa ADvsC
IGF-1 inhibitor	3	Olfactory mucosa ADvsC, FIBRO/STROMAL OM AD, MYOFIBROBLASTS OM AD
Insulin sensitizer	3	Abeta Corr OT AD I-II, Tau Corr OT AD I-II, Early DEGs OT AD I-II
KIT inhibitor	3	Abeta Corr OT AD I-II, Tau Corr OT AD I-II, Early DEGs OT AD I-II
Local anesthetic	3	Abeta Corr OT AD I-II, Tau Corr OT AD I-II, Early DEGs OT AD I-II
NFkB pathway inhibitor	3	Abeta Corr OT AD I-II, Tau Corr OT AD I-II, Early DEGs OT AD I-II
Nitric oxide production inhibitor	3	Abeta Corr OT AD I-II, Tau Corr OT AD I-II, Early DEGs OT AD I-II
PDGFR receptor inhibitor	3	Abeta Corr OT AD I-II, Tau Corr OT AD I-II, Early DEGs OT AD I-II
PKA inhibitor	3	Abeta Corr OT AD I-II, Tau Corr OT AD I-II, Early DEGs OT AD I-II
PPAR receptor agonist	3	Abeta Corr OT AD I-II, Tau Corr OT AD I-II, Early DEGs OT AD I-II
Phosphodiesterase inhibitor	3	Abeta Corr OT AD I-II, Tau Corr OT AD I-II, Early DEGs OT AD I-II
Phospholipase inhibitor	3	Abeta Corr OT AD I-II, Tau Corr OT AD I-II, Early DEGs OT AD I-II
Progestogen hormone	3	Abeta Corr OT AD I-II, Tau Corr OT AD I-II, Early DEGs OT AD I-II
Protein phosphatase inhibitor	3	Abeta Corr OT AD I-II, Tau Corr OT AD I-II, Early DEGs OT AD I-II
Protein tyrosine kinase inhibitor	3	Abeta Corr OT AD I-II, Tau Corr OT AD I-II, Early DEGs OT AD I-II
Pyruvate dehydrogenase kinase inhibitor	3	Abeta Corr OT AD I-II, Tau Corr OT AD I-II, Early DEGs OT AD I-II
Serine/threonine kinase inhibitor	3	Abeta Corr OT AD I-II, Tau Corr OT AD I-II, Early DEGs OT AD I-II
Serotonin receptor agonist	3	Abeta Corr OT AD I-II, Tau Corr OT AD I-II, Early DEGs OT AD I-II
Serotonin receptor antagonist	3	Abeta Corr OT AD I-II, Tau Corr OT AD I-II, Early DEGs OT AD I-II
Sodium channel blocker	3	Abeta Corr OT AD I-II, Tau Corr OT AD I-II, Early DEGs OT AD I-II
Sodium/glucose cotransporter inhibitor	3	Early DEGs OT AD I-II, Olfactory mucosa ADvsC, MYOFIBROBLASTS OM AD
TGF beta receptor inhibitor	3	Abeta Corr OT AD I-II, Tau Corr OT AD I-II, Early DEGs OT AD I-II
TRPV agonist	3	Abeta Corr OT AD I-II, Tau Corr OT AD I-II, Early DEGs OT AD I-II
Telomerase inhibitor	3	Abeta Corr OT AD I-II, Early DEGs OT AD I-II, GBC CELLS OM AD
Thiazide diuretic	3	Abeta Corr OT AD I-II, Early DEGs OT AD I-II, HC AD I-II
Thromboxane receptor antagonist	3	Abeta Corr OT AD I-II, Tau Corr OT AD I-II, Early DEGs OT AD I-II
Thymidylate synthase inhibitor	3	Abeta Corr OT AD I-II, Early DEGs OT AD I-II, OLFACTORY NEUROSPHERE AD
Tubulin inhibitor	3	Abeta Corr OT AD I-II, Early DEGs OT AD I-II, HC AD I-II
Tyrosine phosphatase inhibitor	3	Abeta Corr OT AD I-II, Tau Corr OT AD I-II, Early DEGs OT AD I-II
Vesicular monoamine transporter inhibitor	3	Tau Corr OT AD I-II, Olfactory mucosa ADvsC, GBC CELLS OM AD
nucleophosmin inhibitor	3	Abeta Corr OT AD I-II, Tau Corr OT AD I-II, Early DEGs OT AD I-II
11-beta-HSD1 inhibitor	2	Abeta Corr OT AD I-II, Early DEGs OT AD I-II
AMPK activator	2	Abeta Corr OT AD I-II, Tau Corr OT AD I-II
Acetylcholine receptor agonist	2	Abeta Corr OT AD I-II, Tau Corr OT AD I-II
Adenosine receptor agonist	2	Abeta Corr OT AD I-II, Early DEGs OT AD I-II
Adenosine receptor antagonist	2	Early DEGs OT AD I-II, HC AD I-II
Anti-inflammatory	2	Abeta Corr OT AD I-II, Early DEGs OT AD I-II
Antineoplastic	2	Abeta Corr OT AD I-II, Early DEGs OT AD I-II
Antioxidant	2	Abeta Corr OT AD I-II, Early DEGs OT AD I-II
BCL inhibitor	2	Tau Corr OT AD I-II, Early DEGs OT AD I-II
Bacterial 30S ribosomal subunit inhibitor	2	Abeta Corr OT AD I-II, Early DEGs OT AD I-II
Bacterial antifolate	2	Abeta Corr OT AD I-II, Early DEGs OT AD I-II
Benzodiazepine receptor antagonist	2	Abeta Corr OT AD I-II, Early DEGs OT AD I-II
Beta amyloid inhibitor	2	Tau Corr OT AD I-II, Early DEGs OT AD I-II
CCK receptor antagonist	2	Abeta Corr OT AD I-II, HC AD I-II
Calmodulin antagonist	2	Tau Corr OT AD I-II, Early DEGs OT AD I-II
Casein kinase inhibitor	2	Tau Corr OT AD I-II, Early DEGs OT AD I-II
Cathepsin inhibitor	2	Abeta Corr OT AD I-II, Early DEGs OT AD I-II
Chloride channel blocker	2	Abeta Corr OT AD I-II, Early DEGs OT AD I-II
Cholinesterase inhibitor	2	Abeta Corr OT AD I-II, Tau Corr OT AD I-II
Cytotoxic lipid peroxidation product	2	Abeta Corr OT AD I-II, Early DEGs OT AD I-II
DNA alkylating agent	2	Abeta Corr OT AD I-II, Olfactory mucosa ADvsC
DNA inhibitor	2	Abeta Corr OT AD I-II, Early DEGs OT AD I-II
Dehydrogenase inhibitor	2	Olfactory mucosa ADvsC, GBC CELLS OM AD
Dopamine receptor agonist	2	Tau Corr OT AD I-II, Early DEGs OT AD I-II
Estrogen receptor antagonist	2	Abeta Corr OT AD I-II, Olfactory mucosa ADvsC
FGFR inhibitor	2	Abeta Corr OT AD I-II, Early DEGs OT AD I-II
Glucocorticoid receptor agonist	2	Abeta Corr OT AD I-II, Early DEGs OT AD I-II
Glucokinase activator	2	Tau Corr OT AD I-II, OB & OT AD I-II
Glutamate receptor agonist	2	Abeta Corr OT AD I-II, Early DEGs OT AD I-II
Glutamate receptor antagonist	2	Abeta Corr OT AD I-II, Early DEGs OT AD I-II
Growth factor receptor inhibitor	2	Abeta Corr OT AD I-II, Tau Corr OT AD I-II
Histamine receptor agonist	2	Abeta Corr OT AD I-II, Early DEGs OT AD I-II
Imidazoline receptor ligand	2	Abeta Corr OT AD I-II, Tau Corr OT AD I-II
JNK inhibitor	2	Abeta Corr OT AD I-II, Olfactory mucosa ADvsC
Leukocyte elastase inhibitor	2	Abeta Corr OT AD I-II, Early DEGs OT AD I-II
Leukotriene receptor antagonist	2	Abeta Corr OT AD I-II, Early DEGs OT AD I-II
MDM inhibitor	2	Olfactory mucosa ADvsC, GBC CELLS OM AD
MEK inhibitor	2	Abeta Corr OT AD I-II, Tau Corr OT AD I-II
Monoamine oxidase inhibitor	2	Abeta Corr OT AD I-II, Early DEGs OT AD I-II
Mycotoxin	2	Abeta Corr OT AD I-II, Early DEGs OT AD I-II
Nedd activating enzyme inhibitor	2	Abeta Corr OT AD I-II, Early DEGs OT AD I-II
Opioid receptor antagonist	2	Abeta Corr OT AD I-II, Early DEGs OT AD I-II
PFMRK inhibitor	2	Abeta Corr OT AD I-II, Early DEGs OT AD I-II
PKC activator	2	HC AD I-II, OLFACTORY NEUROSPHERE MCI
Penicillin binding protein inhibitor	2	Abeta Corr OT AD I-II, Early DEGs OT AD I-II
Polar auxin transport inhibitor	2	Tau Corr OT AD I-II, Early DEGs OT AD I-II
Potassium channel activator	2	Tau Corr OT AD I-II, Early DEGs OT AD I-II
Potassium channel blocker	2	Abeta Corr OT AD I-II, Early DEGs OT AD I-II
Progesterone receptor agonist	2	Abeta Corr OT AD I-II, Early DEGs OT AD I-II
Proteasome inhibitor	2	Abeta Corr OT AD I-II, Early DEGs OT AD I-II
Retinoid receptor agonist	2	Abeta Corr OT AD I-II, Early DEGs OT AD I-II
Retinoid receptor ligand	2	Abeta Corr OT AD I-II, Early DEGs OT AD I-II
Reverse transcriptase inhibitor	2	Abeta Corr OT AD I-II, Tau Corr OT AD I-II
Ribonucleotide reductase inhibitor	2	Abeta Corr OT AD I-II, Early DEGs OT AD I-II
TP53 inhibitor	2	Abeta Corr OT AD I-II, Early DEGs OT AD I-II
Tripeptidyl peptidase inhibitor	2	Abeta Corr OT AD I-II, Early DEGs OT AD I-II
Uricosuric blocker	2	Abeta Corr OT AD I-II, Early DEGs OT AD I-II
Vitamin D receptor agonist	2	Abeta Corr OT AD I-II, Tau Corr OT AD I-II
Vitamin K antagonist	2	Abeta Corr OT AD I-II, Tau Corr OT AD I-II
