## Supplementary material for "Neuropathological stage-dependent proteome mapping of the olfactory tract in Alzheime’s disease: From early olfactory-related omics signatures to computational repurposing of drug candidates": Supplementary Table 7. Reversion potential of olfactory deregulated features in initial AD (knock-down genes).xlsx

### Sheet: AD REVERSION. list.comparison.r
Item	Occurences	Present In
CTRB1	7	Kd. Abeta Corr, Kd. Abeta or Tau Corr, Kd. Tau Corr, Kd. Abeta plaques, kd. Early DEGs, Kd. HP AD I-II, OT AD I-II
SNX13	7	Kd. Abeta Corr, Kd. Abeta or Tau Corr, Kd. Abeta plaques, kd. Early DEGs, Kd. EC AD I_II, Kd. OB&OT AD I-II, OT AD I-II
CDKN2C	6	Kd. Abeta Corr, Kd. Abeta or Tau Corr, Kd. Tau Corr, Kd. Abeta plaques, kd. Early DEGs, OT AD I-II
EIF2B3	6	Kd. Abeta Corr, Kd. Tau Corr, kd. Early DEGs, Kd. OB&OT AD I-II, kd. GBC cell OM AD, Kd. olfactory neurospheres MCI
GARS	6	Kd. Abeta Corr, Kd. Tau Corr, Kd. Abeta plaques, kd. Early DEGs, OT AD I-II, kd. GBC cell OM AD
KDELR2	6	Kd. Abeta Corr, Kd. Abeta or Tau Corr, Kd. Tau Corr, Kd. Abeta plaques, kd. Early DEGs, OT AD I-II
KEAP1	6	Kd. Abeta Corr, Kd. Abeta or Tau Corr, Kd. Tau Corr, Kd. Abeta plaques, kd. Early DEGs, OT AD I-II
OLIG3	6	Kd. Abeta Corr, Kd. Tau Corr, Kd. Abeta plaques, kd. Early DEGs, Kd. HP AD I-II, OT AD I-II
PPFIBP2	6	Kd. Abeta Corr, Kd. Abeta or Tau Corr, Kd. Tau Corr, Kd. Abeta plaques, kd. Early DEGs, OT AD I-II
BLMH	5	Kd. Abeta Corr, Kd. Tau Corr, kd. Early DEGs, Kd. fibro/stromal OM AD, kd. Myofibroblasts OM AD
CREBL2	5	Kd. Abeta Corr, Kd. Abeta or Tau Corr, Kd. Tau Corr, kd. Early DEGs, OT AD I-II
DHRS2	5	Kd. Abeta Corr, Kd. Abeta or Tau Corr, Kd. Tau Corr, Kd. Abeta plaques, kd. Early DEGs
GOLT1B	5	Kd. Abeta Corr, Kd. Abeta or Tau Corr, Kd. Tau Corr, kd. Early DEGs, OT AD I-II
MLLT11	5	Kd. Abeta Corr, Kd. Abeta or Tau Corr, Kd. Tau Corr, Kd. Abeta plaques, kd. Early DEGs
PTPLA	5	Kd. Abeta Corr, Kd. Tau Corr, Kd. Abeta plaques, kd. Early DEGs, Kd. HP AD I-II
RNGTT	5	Kd. Abeta Corr, Kd. Tau Corr, Kd. Abeta plaques, kd. Early DEGs, OT AD I-II
SRSF3	5	Kd. Abeta Corr, Kd. Abeta or Tau Corr, Kd. Abeta plaques, kd. Early DEGs, OT AD I-II
ABCA3	4	Kd. Abeta Corr, Kd. Abeta or Tau Corr, Kd. Tau Corr, kd. Early DEGs
ABCB5	4	Kd. Abeta Corr, Kd. Abeta or Tau Corr, Kd. Abeta plaques, kd. Early DEGs
ACSL1	4	Kd. Abeta Corr, Kd. Tau Corr, kd. Early DEGs, OT AD I-II
BCL10	4	Kd. Abeta Corr, Kd. Abeta or Tau Corr, Kd. Tau Corr, kd. Early DEGs
BCL7B	4	Kd. Abeta Corr, Kd. Tau Corr, kd. Early DEGs, OT AD I-II
COPB2	4	Kd. Abeta Corr, Kd. Tau Corr, kd. Early DEGs, Kd. OM AD
DDX39B	4	Kd. Tau Corr, kd. Early DEGs, Kd. HP AD I-II, OT AD I-II
DHX8	4	Kd. Abeta Corr, Kd. Abeta or Tau Corr, Kd. Abeta plaques, Kd. HP AD I-II
ERGIC2	4	Kd. Abeta Corr, Kd. Abeta or Tau Corr, Kd. Tau Corr, kd. Early DEGs
FANCA	4	Kd. EC AD I_II, Kd. OM AD, Kd. fibro/stromal OM AD, kd. Myofibroblasts OM AD
FOXP3	4	Kd. Abeta Corr, Kd. Tau Corr, kd. Early DEGs, Kd. HP AD I-II
GALNT1	4	Kd. Abeta Corr, Kd. Abeta or Tau Corr, Kd. Tau Corr, Kd. Abeta plaques
GOLIM4	4	Kd. Abeta Corr, Kd. Abeta or Tau Corr, Kd. Tau Corr, kd. Early DEGs
GTPBP8	4	Kd. Abeta Corr, Kd. OM AD, Kd. fibro/stromal OM AD, kd. Myofibroblasts OM AD
ILF3	4	Kd. Abeta Corr, Kd. Abeta or Tau Corr, kd. Early DEGs, Kd. HP AD I-II
ISOC1	4	Kd. Abeta Corr, Kd. Abeta or Tau Corr, Kd. Tau Corr, kd. Early DEGs
LRSAM1	4	Kd. Abeta Corr, Kd. Abeta or Tau Corr, Kd. Tau Corr, kd. Early DEGs
MB	4	Kd. Abeta Corr, Kd. Abeta or Tau Corr, Kd. Tau Corr, kd. Early DEGs
MECP2	4	Kd. Abeta Corr, Kd. Abeta or Tau Corr, kd. Early DEGs, Kd. HP AD I-II
PCNA	4	Kd. Abeta Corr, Kd. Abeta or Tau Corr, Kd. Tau Corr, kd. Early DEGs
PGBD1	4	Kd. Abeta Corr, Kd. Tau Corr, kd. Early DEGs, Kd. HP AD I-II
PLAT	4	Kd. Abeta Corr, Kd. Abeta or Tau Corr, Kd. Tau Corr, kd. Early DEGs
PLK4	4	Kd. Abeta Corr, Kd. Abeta or Tau Corr, Kd. Abeta plaques, kd. Myofibroblasts OM AD
PNRC1	4	Kd. Abeta Corr, Kd. Abeta or Tau Corr, Kd. Tau Corr, OT AD I-II
POLR2I	4	Kd. Abeta Corr, Kd. Abeta or Tau Corr, Kd. Tau Corr, kd. Early DEGs
PRKCI	4	Kd. Abeta Corr, Kd. Abeta or Tau Corr, Kd. Tau Corr, OT AD I-II
PRKCQ	4	Kd. Abeta Corr, Kd. Tau Corr, Kd. fibro/stromal OM AD, kd. Myofibroblasts OM AD
RAD1	4	Kd. Abeta Corr, Kd. Abeta or Tau Corr, Kd. Tau Corr, kd. Early DEGs
RAD23B	4	Kd. Abeta Corr, Kd. Abeta or Tau Corr, Kd. Tau Corr, kd. Early DEGs
RYBP	4	Kd. Abeta Corr, Kd. Abeta or Tau Corr, kd. Early DEGs, OT AD I-II
SC5DL	4	Kd. Abeta Corr, Kd. Tau Corr, Kd. Abeta plaques, OT AD I-II
SEC16A	4	Kd. Abeta Corr, Kd. Abeta or Tau Corr, Kd. Tau Corr, kd. Early DEGs
SORBS3	4	Kd. Abeta Corr, Kd. Abeta or Tau Corr, Kd. Tau Corr, kd. Early DEGs
ZBTB20	4	Kd. Abeta Corr, Kd. Abeta or Tau Corr, Kd. Tau Corr, kd. Early DEGs
ABCC2	3	Kd. Abeta Corr, Kd. Tau Corr, kd. Early DEGs
ABCC3	3	Kd. Abeta Corr, Kd. Tau Corr, kd. Early DEGs
ABL1	3	Kd. Abeta Corr, Kd. Tau Corr, kd. Early DEGs
ACOT9	3	Kd. Abeta Corr, Kd. Tau Corr, kd. Early DEGs
ADCY5	3	Kd. Abeta Corr, Kd. Tau Corr, kd. Early DEGs
ALDH7A1	3	Kd. Abeta Corr, Kd. Tau Corr, kd. Early DEGs
ALK	3	Kd. Abeta Corr, Kd. Tau Corr, kd. Early DEGs
ANG	3	Kd. Abeta Corr, Kd. Abeta or Tau Corr, kd. Early DEGs
AR	3	Kd. Abeta Corr, Kd. Tau Corr, kd. Early DEGs
ARHGEF5	3	Kd. Abeta Corr, Kd. Tau Corr, kd. Early DEGs
ARNT	3	Kd. Abeta Corr, Kd. Tau Corr, kd. Early DEGs
ATG12	3	Kd. Abeta Corr, Kd. Tau Corr, kd. Early DEGs
BACE2	3	Kd. Abeta Corr, kd. Early DEGs, Kd. EC AD I_II
BCL2L2	3	Kd. Abeta Corr, Kd. Tau Corr, kd. Early DEGs
BCL3	3	Kd. Abeta Corr, Kd. Tau Corr, Kd. HP AD I-II
BRD4	3	Kd. Abeta Corr, Kd. Tau Corr, kd. Early DEGs
C3	3	Kd. Abeta Corr, Kd. Tau Corr, kd. Early DEGs
CA12	3	Kd. Abeta Corr, Kd. Tau Corr, kd. Early DEGs
CASC3	3	Kd. Abeta Corr, Kd. Tau Corr, kd. Early DEGs
CDC7	3	Kd. Abeta Corr, Kd. Tau Corr, kd. Early DEGs
CETN3	3	Kd. Abeta Corr, Kd. Tau Corr, kd. Early DEGs
CHEK1	3	Kd. Abeta Corr, Kd. Tau Corr, kd. Early DEGs
CHKB	3	Kd. Abeta Corr, Kd. Tau Corr, kd. Early DEGs
CIRBP	3	Kd. Abeta Corr, Kd. Abeta or Tau Corr, kd. Early DEGs
CIT	3	Kd. Abeta Corr, Kd. Abeta or Tau Corr, Kd. Tau Corr
CLK2	3	Kd. Abeta Corr, Kd. Tau Corr, kd. Early DEGs
CPD	3	Kd. Abeta Corr, Kd. Tau Corr, kd. Early DEGs
CTRB2	3	Kd. Abeta Corr, Kd. Tau Corr, kd. Early DEGs
CYP51A1	3	Kd. Abeta Corr, Kd. Tau Corr, kd. Early DEGs
CYTH1	3	Kd. Abeta Corr, Kd. Tau Corr, kd. Early DEGs
DAP	3	Kd. Abeta Corr, Kd. Tau Corr, kd. Early DEGs
DDR1	3	Kd. Abeta Corr, Kd. Tau Corr, kd. Early DEGs
DHCR7	3	Kd. Abeta Corr, Kd. Tau Corr, kd. Early DEGs
DYRK1A	3	Kd. Abeta Corr, Kd. Tau Corr, kd. Early DEGs
EPS8	3	Kd. Abeta Corr, Kd. Tau Corr, kd. Early DEGs
ERAP1	3	Kd. Abeta Corr, Kd. Tau Corr, kd. Early DEGs
ERAP2	3	Kd. Abeta Corr, Kd. Tau Corr, Kd. Abeta plaques
ETS1	3	Kd. Abeta Corr, Kd. Tau Corr, kd. Early DEGs
F5	3	Kd. Abeta Corr, Kd. Tau Corr, kd. Early DEGs
FAM63A	3	Kd. Abeta Corr, Kd. Tau Corr, kd. Early DEGs
FAM69A	3	Kd. Abeta Corr, Kd. Tau Corr, Kd. Abeta plaques
FASTKD5	3	Kd. Abeta Corr, Kd. Abeta or Tau Corr, OT AD I-II
FEZ2	3	Kd. Abeta Corr, Kd. Tau Corr, kd. Early DEGs
FHL2	3	Kd. Abeta Corr, Kd. Tau Corr, kd. Early DEGs
GAMT	3	Kd. Abeta Corr, Kd. Tau Corr, kd. Early DEGs
GCA	3	Kd. Abeta Corr, Kd. Abeta plaques, kd. Early DEGs
GHR	3	Kd. Abeta Corr, Kd. Tau Corr, kd. Early DEGs
GMPS	3	Kd. Abeta Corr, Kd. Tau Corr, kd. Early DEGs
GNAI2	3	Kd. Abeta Corr, Kd. Tau Corr, kd. Early DEGs
GPR125	3	Kd. Abeta Corr, Kd. Tau Corr, kd. Early DEGs
GPR26	3	Kd. Abeta Corr, Kd. Tau Corr, kd. Early DEGs
GPR31	3	Kd. Abeta Corr, Kd. Tau Corr, kd. Early DEGs
GTF2A1	3	Kd. Abeta Corr, Kd. Abeta plaques, kd. Early DEGs
GTF2A2	3	Kd. Abeta Corr, Kd. Tau Corr, kd. Early DEGs
HADH	3	Kd. Abeta Corr, Kd. Tau Corr, kd. Early DEGs
HAVCR1	3	Kd. Abeta Corr, Kd. Tau Corr, kd. Early DEGs
HDAC4	3	Kd. Abeta Corr, Kd. Tau Corr, kd. Early DEGs
HEBP1	3	Kd. Abeta Corr, Kd. Tau Corr, kd. Early DEGs
HIGD2A	3	Kd. Abeta Corr, Kd. Tau Corr, kd. Early DEGs
HLA-DQA1	3	Kd. Abeta Corr, Kd. Tau Corr, kd. Early DEGs
HMGN3	3	Kd. Abeta Corr, Kd. Tau Corr, kd. Early DEGs
HN1L	3	Kd. Abeta Corr, Kd. Tau Corr, kd. Early DEGs
HOPX	3	Kd. Abeta Corr, Kd. Tau Corr, kd. Early DEGs
HOXA5	3	Kd. Abeta Corr, Kd. Tau Corr, kd. Early DEGs
HS2ST1	3	Kd. Abeta Corr, Kd. Tau Corr, kd. Early DEGs
HSPA5	3	Kd. Abeta or Tau Corr, kd. Early DEGs, Kd. HP AD I-II
HYOU1	3	Kd. Abeta Corr, Kd. Tau Corr, Kd. HP AD I-II
INPPL1	3	Kd. Abeta Corr, Kd. Tau Corr, kd. Early DEGs
KLHDC9	3	Kd. Abeta Corr, Kd. Tau Corr, kd. Early DEGs
KRT19	3	Kd. Abeta Corr, Kd. Tau Corr, kd. Early DEGs
LGR4	3	Kd. Abeta Corr, Kd. Tau Corr, kd. Early DEGs
LHX3	3	Kd. Abeta Corr, Kd. Abeta or Tau Corr, kd. Early DEGs
LSM5	3	Kd. Abeta Corr, Kd. Tau Corr, kd. Early DEGs
MAP2K3	3	Kd. Abeta Corr, Kd. Tau Corr, Kd. HP AD I-II
MESP1	3	Kd. Abeta Corr, Kd. Tau Corr, kd. Early DEGs
METAP2	3	Kd. Abeta Corr, Kd. Tau Corr, kd. Early DEGs
MFHAS1	3	Kd. Abeta Corr, Kd. Tau Corr, kd. Early DEGs
MLL	3	Kd. Abeta Corr, Kd. Tau Corr, kd. Early DEGs
MLLT6	3	Kd. Abeta Corr, Kd. Tau Corr, kd. Early DEGs
MPHOSPH9	3	Kd. Abeta Corr, Kd. Tau Corr, kd. Early DEGs
MRPL19	3	Kd. Abeta Corr, Kd. Tau Corr, kd. Early DEGs
MSL3	3	Kd. Abeta Corr, Kd. Abeta or Tau Corr, kd. Early DEGs
MSRB2	3	Kd. Abeta Corr, Kd. Tau Corr, kd. Early DEGs
MYCN	3	Kd. Abeta Corr, Kd. Tau Corr, kd. Early DEGs
NCOR2	3	Kd. Abeta Corr, Kd. Tau Corr, kd. Early DEGs
NDUFB7	3	Kd. Abeta Corr, Kd. Abeta or Tau Corr, kd. Early DEGs
NF2	3	Kd. Abeta Corr, Kd. Tau Corr, kd. Early DEGs
NONO	3	Kd. Abeta Corr, Kd. Tau Corr, Kd. Abeta plaques
NOTCH1	3	Kd. Abeta Corr, Kd. Tau Corr, kd. Early DEGs
NR2C1	3	Kd. Abeta Corr, Kd. fibro/stromal OM AD, kd. Myofibroblasts OM AD
NR2F1	3	Kd. Abeta Corr, Kd. Tau Corr, kd. Early DEGs
NUDCD3	3	Kd. Abeta Corr, Kd. Tau Corr, kd. Early DEGs
OTUD7A	3	Kd. Abeta Corr, Kd. Tau Corr, kd. Early DEGs
PAFAH1B2	3	Kd. Abeta Corr, Kd. Abeta or Tau Corr, kd. Early DEGs
PDE4D	3	Kd. Abeta Corr, Kd. Tau Corr, kd. Early DEGs
PDLIM4	3	Kd. Abeta Corr, Kd. Tau Corr, kd. Early DEGs
PDX1	3	Kd. Abeta Corr, Kd. Tau Corr, kd. Early DEGs
PGAM1	3	Kd. Abeta Corr, Kd. Tau Corr, kd. Early DEGs
PHF21B	3	Kd. Abeta Corr, Kd. Tau Corr, kd. Early DEGs
PIM1	3	Kd. Abeta Corr, Kd. Tau Corr, kd. Early DEGs
PLAU	3	Kd. Abeta Corr, Kd. Tau Corr, kd. Early DEGs
PLAUR	3	Kd. Abeta Corr, Kd. Tau Corr, kd. Early DEGs
PPIA	3	Kd. Abeta Corr, Kd. Tau Corr, kd. Early DEGs
PPP3CA	3	Kd. Abeta Corr, Kd. Tau Corr, Kd. Abeta plaques
PRCC	3	Kd. Abeta Corr, Kd. Tau Corr, kd. Early DEGs
PRUNE	3	Kd. Abeta Corr, Kd. Tau Corr, kd. Early DEGs
PSMD8	3	Kd. Abeta Corr, Kd. Tau Corr, kd. Early DEGs
PSMF1	3	Kd. Abeta Corr, Kd. Tau Corr, kd. Early DEGs
PTPN22	3	Kd. Abeta Corr, Kd. Abeta or Tau Corr, Kd. Tau Corr
PTPRK	3	Kd. Abeta Corr, Kd. Tau Corr, kd. Early DEGs
RAB1B	3	Kd. Abeta Corr, Kd. Tau Corr, kd. Early DEGs
RAD9A	3	Kd. Abeta Corr, Kd. Tau Corr, kd. Early DEGs
RARB	3	Kd. Abeta Corr, Kd. Tau Corr, kd. Early DEGs
RFC1	3	Kd. Tau Corr, kd. Early DEGs, OT AD I-II
RNF166	3	Kd. Abeta Corr, Kd. Tau Corr, kd. Early DEGs
RPL22	3	Kd. Abeta Corr, Kd. Tau Corr, kd. Early DEGs
RPP38	3	Kd. Abeta Corr, Kd. Tau Corr, kd. Early DEGs
RPS16	3	Kd. Abeta Corr, Kd. Tau Corr, kd. Early DEGs
RPS19	3	Kd. Abeta Corr, Kd. Tau Corr, kd. Early DEGs
RPS6	3	Kd. Abeta Corr, Kd. Tau Corr, kd. Early DEGs
RPS9	3	Kd. Abeta Corr, Kd. Tau Corr, kd. Early DEGs
RXRA	3	Kd. Abeta Corr, Kd. Tau Corr, kd. Early DEGs
S100A13	3	Kd. Abeta Corr, Kd. Tau Corr, kd. Early DEGs
SEC24D	3	Kd. Abeta Corr, Kd. Tau Corr, kd. Early DEGs
SLC9A1	3	Kd. Abeta Corr, Kd. Tau Corr, kd. Early DEGs
SMARCA2	3	Kd. Abeta Corr, kd. Early DEGs, Kd. HP AD I-II
SMNDC1	3	Kd. Abeta plaques, kd. Early DEGs, OT AD I-II
SOS1	3	Kd. Abeta Corr, Kd. Tau Corr, kd. Early DEGs
SP3	3	Kd. Abeta Corr, Kd. Tau Corr, kd. Early DEGs
SRRM1	3	Kd. Abeta or Tau Corr, Kd. Abeta plaques, Kd. fibro/stromal OM AD
SUPV3L1	3	Kd. Abeta Corr, Kd. Tau Corr, kd. Early DEGs
TAGAP	3	Kd. Abeta Corr, Kd. Tau Corr, kd. Early DEGs
TCF3	3	Kd. Abeta Corr, Kd. Tau Corr, kd. Early DEGs
TCIRG1	3	Kd. Abeta Corr, Kd. Tau Corr, kd. Early DEGs
TIMM17B	3	Kd. Abeta Corr, Kd. Tau Corr, kd. Early DEGs
TIMM9	3	Kd. Abeta Corr, Kd. Tau Corr, kd. Early DEGs
TLE1	3	Kd. Abeta Corr, Kd. Tau Corr, kd. Early DEGs
TNFAIP1	3	Kd. Abeta Corr, Kd. Tau Corr, kd. Early DEGs
TNIP1	3	Kd. Abeta Corr, Kd. Tau Corr, kd. Early DEGs
TRADD	3	Kd. Abeta Corr, Kd. Tau Corr, kd. Early DEGs
UBE2E3	3	Kd. Abeta Corr, Kd. Tau Corr, kd. Early DEGs
UBR7	3	Kd. Abeta Corr, Kd. Tau Corr, Kd. HP AD I-II
VHL	3	Kd. Abeta Corr, Kd. Tau Corr, kd. Early DEGs
WTAP	3	Kd. Abeta Corr, Kd. Tau Corr, kd. Early DEGs
XRCC5	3	Kd. Abeta Corr, Kd. Tau Corr, kd. Early DEGs
YWHAH	3	Kd. Abeta Corr, Kd. Tau Corr, kd. Early DEGs
ZAK	3	Kd. Abeta Corr, Kd. Tau Corr, kd. Early DEGs
ZGPAT	3	Kd. Abeta Corr, Kd. Tau Corr, kd. Early DEGs
ZNF384	3	Kd. Abeta Corr, Kd. Tau Corr, kd. Early DEGs
ZNF385B	3	Kd. Abeta Corr, Kd. Tau Corr, kd. Early DEGs
ZNF623	3	Kd. Abeta Corr, Kd. Tau Corr, kd. Early DEGs
ZNF787	3	Kd. Abeta Corr, Kd. Abeta or Tau Corr, Kd. Tau Corr
ABCA5	2	Kd. Abeta Corr, Kd. Tau Corr
ABCD3	2	Kd. Abeta Corr, Kd. Tau Corr
ABCG5	2	Kd. Tau Corr, kd. Myofibroblasts OM AD
ABL2	2	Kd. Abeta Corr, kd. Early DEGs
ACADM	2	Kd. Abeta Corr, kd. Early DEGs
ACADSB	2	Kd. Tau Corr, Kd. EC AD I_II
ACLY	2	Kd. Tau Corr, kd. Early DEGs
ACO2	2	Kd. Abeta Corr, kd. Early DEGs
ACSL4	2	Kd. Abeta Corr, kd. Early DEGs
ACY1	2	Kd. Abeta Corr, kd. Early DEGs
ADA	2	Kd. Tau Corr, kd. Early DEGs
ADAM10	2	Kd. Abeta Corr, kd. Early DEGs
ADCK3	2	Kd. Abeta Corr, kd. Early DEGs
ADO	2	Kd. Abeta Corr, kd. Early DEGs
AIMP2	2	Kd. Abeta Corr, Kd. HP AD I-II
AKAP11	2	Kd. Tau Corr, kd. Early DEGs
AKAP8L	2	Kd. Abeta Corr, kd. Early DEGs
ALDH9A1	2	Kd. Tau Corr, kd. Early DEGs
ALG9	2	Kd. Tau Corr, Kd. HP AD I-II
AP2A2	2	Kd. Abeta Corr, kd. Early DEGs
APOBEC3H	2	Kd. Abeta Corr, Kd. Tau Corr
ARG1	2	Kd. Abeta Corr, kd. Early DEGs
ASCL4	2	Kd. Abeta Corr, Kd. Tau Corr
ASH2L	2	Kd. Abeta Corr, Kd. Tau Corr
ATP5S	2	Kd. fibro/stromal OM AD, kd. Myofibroblasts OM AD
ATP6AP1	2	Kd. Abeta Corr, kd. Myofibroblasts OM AD
BATF3	2	Kd. Tau Corr, kd. Early DEGs
BID	2	Kd. Abeta Corr, Kd. Tau Corr
BIK	2	Kd. Abeta Corr, kd. Early DEGs
BLVRB	2	Kd. Abeta Corr, kd. olfactory neurospheres AD
BNIP3	2	Kd. Tau Corr, kd. Early DEGs
C16ORF80	2	Kd. Abeta Corr, Kd. Tau Corr
C1QTNF6	2	Kd. Abeta Corr, kd. Early DEGs
CA2	2	Kd. Abeta Corr, kd. Early DEGs
CARD9	2	Kd. Abeta Corr, kd. Early DEGs
CASP14	2	Kd. Tau Corr, kd. Early DEGs
CASP3	2	Kd. Abeta Corr, kd. Early DEGs
CAT	2	Kd. Abeta Corr, Kd. Tau Corr
CBFA2T3	2	Kd. Abeta Corr, Kd. Tau Corr
CCNA2	2	Kd. Abeta Corr, Kd. Tau Corr
CCND2	2	kd. Early DEGs, OT AD I-II
CD83	2	Kd. Abeta Corr, kd. Early DEGs
CDK11B	2	Kd. Abeta Corr, kd. Early DEGs
CES2	2	Kd. Abeta Corr, kd. Early DEGs
CHD8	2	Kd. Abeta Corr, kd. Early DEGs
COL4A2	2	Kd. Abeta Corr, kd. Early DEGs
COL4A5	2	Kd. Abeta Corr, kd. Early DEGs
COMT	2	Kd. Abeta Corr, Kd. Tau Corr
CRAT	2	Kd. Tau Corr, kd. Early DEGs
CSRP1	2	Kd. Abeta Corr, kd. Early DEGs
CTNND1	2	Kd. OM AD, Kd. fibro/stromal OM AD
CTSD	2	Kd. Abeta Corr, kd. Early DEGs
CYP20A1	2	Kd. Tau Corr, kd. Early DEGs
DDOST	2	kd. Early DEGs, Kd. HP AD I-II
DEK	2	Kd. Tau Corr, kd. Early DEGs
DENND1B	2	Kd. Tau Corr, Kd. HP AD I-II
DNAJB1	2	Kd. Abeta Corr, kd. Early DEGs
DNAJB12	2	Kd. Abeta Corr, kd. Early DEGs
DPYD	2	Kd. Abeta Corr, Kd. Tau Corr
DUSP2	2	Kd. Abeta Corr, kd. Early DEGs
DYRK3	2	Kd. Abeta Corr, kd. Early DEGs
EEF1D	2	Kd. Abeta Corr, kd. Early DEGs
EGR2	2	Kd. Abeta Corr, kd. Early DEGs
EIF2S2	2	Kd. OB&OT AD I-II, OT AD I-II
EIF4EBP1	2	Kd. Abeta Corr, kd. Early DEGs
ELAC2	2	Kd. Abeta Corr, kd. Early DEGs
ENDOG	2	Kd. Abeta Corr, Kd. Tau Corr
ERCC1	2	Kd. Abeta Corr, kd. Early DEGs
ESR1	2	Kd. Abeta Corr, kd. Early DEGs
ESRRA	2	Kd. Abeta Corr, Kd. olfactory neurospheres MCI
EVL	2	Kd. Tau Corr, Kd. Abeta plaques
F7	2	Kd. Abeta Corr, Kd. Tau Corr
FABP4	2	Kd. Abeta Corr, Kd. Tau Corr
FADS1	2	Kd. Abeta Corr, kd. Early DEGs
FANCL	2	Kd. Abeta Corr, Kd. Tau Corr
FAT1	2	Kd. Abeta Corr, kd. Early DEGs
FBXL20	2	Kd. Abeta Corr, Kd. Tau Corr
FDX1L	2	Kd. Abeta Corr, kd. Early DEGs
FKBP4	2	Kd. Tau Corr, kd. Early DEGs
FOLR1	2	Kd. Abeta plaques, kd. Early DEGs
FST	2	Kd. Abeta Corr, kd. Early DEGs
FUT2	2	Kd. Abeta Corr, Kd. Tau Corr
FYN	2	Kd. Abeta Corr, kd. Early DEGs
GAA	2	Kd. Abeta Corr, Kd. Tau Corr
GABPB1	2	Kd. Abeta Corr, Kd. HP AD I-II
GALE	2	Kd. Abeta Corr, kd. Early DEGs
GLRX	2	Kd. Abeta Corr, kd. Early DEGs
GM2A	2	Kd. Abeta Corr, kd. Early DEGs
GNA11	2	Kd. Tau Corr, kd. Early DEGs
GNB1	2	Kd. Abeta Corr, kd. Early DEGs
GPR141	2	Kd. Abeta Corr, kd. Early DEGs
GPR84	2	Kd. Abeta Corr, Kd. Tau Corr
GSS	2	Kd. Abeta Corr, kd. Early DEGs
GSTM1	2	Kd. Abeta Corr, Kd. Tau Corr
GSTP1	2	Kd. Abeta Corr, kd. Early DEGs
GTF2H2	2	Kd. Abeta Corr, Kd. Tau Corr
HAX1	2	Kd. Abeta Corr, kd. Early DEGs
HCN3	2	kd. Early DEGs, OT AD I-II
HDAC3	2	Kd. Abeta Corr, kd. Early DEGs
HDAC6	2	Kd. Tau Corr, kd. Early DEGs
HEXIM1	2	Kd. Abeta Corr, Kd. Tau Corr
HMOX1	2	Kd. Abeta Corr, Kd. Tau Corr
HNF4G	2	Kd. Abeta or Tau Corr, kd. Early DEGs
HORMAD2	2	Kd. Tau Corr, kd. Early DEGs
HSPA14	2	Kd. Abeta Corr, Kd. Tau Corr
HSPB1	2	kd. Early DEGs, Kd. HP AD I-II
ID3	2	Kd. Abeta Corr, kd. Early DEGs
IFNAR2	2	Kd. Abeta Corr, kd. Early DEGs
IFNB1	2	Kd. Abeta Corr, Kd. Abeta or Tau Corr
IFRD2	2	Kd. Tau Corr, Kd. EC AD I_II
IL10RB	2	Kd. Abeta Corr, kd. Early DEGs
IL15RA	2	Kd. Abeta Corr, Kd. Tau Corr
IL2RA	2	Kd. Abeta Corr, kd. Early DEGs
IL6	2	Kd. Abeta Corr, kd. Early DEGs
JUN	2	Kd. Abeta Corr, kd. Early DEGs
KAT5	2	Kd. Abeta Corr, Kd. Tau Corr
KCNG1	2	Kd. Abeta Corr, Kd. Tau Corr
KLHDC2	2	Kd. Tau Corr, Kd. HP AD I-II
KTN1	2	Kd. Abeta Corr, Kd. Tau Corr
LACC1	2	Kd. Tau Corr, Kd. EC AD I_II
LAMA3	2	Kd. Abeta Corr, Kd. Tau Corr
LRRC40	2	Kd. Abeta Corr, Kd. Tau Corr
LRRK2	2	Kd. Abeta Corr, Kd. Tau Corr
LSP1	2	Kd. Abeta Corr, kd. Early DEGs
LTA4H	2	Kd. Abeta Corr, kd. Early DEGs
LYPD3	2	Kd. Abeta Corr, kd. Early DEGs
MAP3K7	2	kd. Early DEGs, Kd. HP AD I-II
MAPK12	2	Kd. Tau Corr, kd. Early DEGs
MAST2	2	Kd. Abeta or Tau Corr, Kd. HP AD I-II
MBNL1	2	Kd. Abeta Corr, kd. Early DEGs
MEGF9	2	Kd. Tau Corr, kd. Early DEGs
METRN	2	Kd. Abeta Corr, kd. Early DEGs
MLXIP	2	Kd. Tau Corr, kd. Early DEGs
MRGPRF	2	Kd. Abeta Corr, kd. Early DEGs
MRPS2	2	Kd. Abeta plaques, Kd. EC AD I_II
MTFR1	2	Kd. Abeta Corr, Kd. Tau Corr
MYO10	2	Kd. Abeta Corr, kd. Early DEGs
NFKBIA	2	Kd. Abeta Corr, kd. Early DEGs
NME4	2	Kd. Abeta Corr, kd. Early DEGs
NPRL2	2	Kd. Abeta Corr, Kd. Tau Corr
NRIP3	2	Kd. Abeta Corr, kd. Early DEGs
NT5E	2	Kd. Abeta Corr, kd. Early DEGs
NUAK1	2	kd. Early DEGs, Kd. OM AD
NUCB2	2	Kd. Abeta Corr, kd. Early DEGs
NUP93	2	Kd. Abeta Corr, kd. Early DEGs
OVOL2	2	Kd. Tau Corr, kd. Early DEGs
OXCT1	2	Kd. Tau Corr, kd. Early DEGs
PAF1	2	Kd. Abeta Corr, kd. Early DEGs
PAK1	2	Kd. Tau Corr, kd. Early DEGs
PAX6	2	Kd. Abeta Corr, Kd. Tau Corr
PBXIP1	2	Kd. Abeta Corr, OT AD I-II
PDCD2	2	Kd. Abeta Corr, kd. Early DEGs
PHGDH	2	Kd. Abeta Corr, Kd. Tau Corr
PHTF2	2	Kd. Abeta Corr, Kd. Tau Corr
PLK1	2	Kd. Abeta Corr, kd. Early DEGs
PLK2	2	Kd. Tau Corr, kd. Early DEGs
PLSCR3	2	Kd. Tau Corr, kd. Early DEGs
PNP	2	Kd. Abeta Corr, kd. Early DEGs
POLR2F	2	Kd. Abeta Corr, kd. Early DEGs
POLR2K	2	Kd. Abeta Corr, kd. Early DEGs
PON2	2	Kd. Abeta Corr, kd. Early DEGs
POU5F2	2	Kd. Abeta Corr, Kd. Tau Corr
PPAP2A	2	Kd. Tau Corr, kd. Early DEGs
PPOX	2	Kd. Abeta Corr, Kd. Tau Corr
PPP2R5E	2	Kd. Abeta plaques, OT AD I-II
PPP3CB	2	Kd. Abeta Corr, kd. Early DEGs
PPP3R1	2	Kd. Abeta Corr, Kd. Tau Corr
PRKACB	2	Kd. Abeta Corr, Kd. Tau Corr
PSMA5	2	Kd. Abeta Corr, kd. Early DEGs
PSMB1	2	Kd. Abeta Corr, kd. Early DEGs
PSMB2	2	Kd. Abeta Corr, kd. Early DEGs
PSMB5	2	Kd. Abeta Corr, kd. Early DEGs
PSMD3	2	Kd. Tau Corr, kd. Early DEGs
PSPH	2	Kd. Abeta Corr, Kd. Tau Corr
PSRC1	2	Kd. Abeta Corr, Kd. Tau Corr
RAF1	2	Kd. Abeta Corr, kd. Early DEGs
RBPJ	2	Kd. Abeta Corr, kd. Early DEGs
RET	2	Kd. Abeta Corr, kd. Early DEGs
RETSAT	2	Kd. Tau Corr, Kd. HP AD I-II
RIPK2	2	Kd. Tau Corr, Kd. Abeta plaques
RNASET2	2	Kd. Abeta Corr, kd. Early DEGs
RNF125	2	Kd. Abeta Corr, kd. Early DEGs
RPIA	2	Kd. OM AD, kd. GBC cell OM AD
RPL7	2	Kd. Abeta Corr, kd. Early DEGs
RPN1	2	Kd. Abeta Corr, Kd. Tau Corr
RPS13	2	Kd. Abeta Corr, kd. Early DEGs
RPS15A	2	Kd. Abeta Corr, kd. Early DEGs
RPS5	2	Kd. Abeta Corr, Kd. Tau Corr
RUFY1	2	Kd. Abeta Corr, Kd. Tau Corr
SARS	2	Kd. Tau Corr, kd. Early DEGs
SDHA	2	Kd. Tau Corr, kd. Early DEGs
SDHC	2	Kd. Abeta Corr, kd. Early DEGs
SGK1	2	Kd. Abeta Corr, kd. Early DEGs
SH3BP5	2	Kd. Abeta Corr, kd. Early DEGs
SLC25A10	2	Kd. Abeta Corr, Kd. Tau Corr
SLC35A3	2	Kd. Abeta Corr, Kd. Tau Corr
SLK	2	Kd. Abeta Corr, Kd. Tau Corr
SMAD4	2	Kd. Abeta Corr, kd. Early DEGs
SMAD6	2	Kd. Abeta Corr, Kd. Tau Corr
SMARCAD1	2	Kd. Abeta Corr, kd. Early DEGs
SOD2	2	Kd. Tau Corr, kd. Myofibroblasts OM AD
SOX11	2	Kd. Tau Corr, Kd. HP AD I-II
SRSF4	2	Kd. Abeta Corr, kd. Early DEGs
STAM2	2	Kd. Abeta Corr, kd. Early DEGs
STAT3	2	Kd. Abeta Corr, kd. Early DEGs
STK39	2	Kd. Abeta Corr, kd. Early DEGs
SULT1A1	2	Kd. Abeta Corr, kd. Early DEGs
TFCP2	2	Kd. Abeta Corr, kd. Early DEGs
TGFBR2	2	Kd. Abeta Corr, kd. Early DEGs
THAP11	2	Kd. Abeta Corr, Kd. Tau Corr
TJP1	2	Kd. Abeta Corr, kd. Early DEGs
TLR5	2	kd. Early DEGs, OT AD I-II
TLR7	2	Kd. Tau Corr, kd. Early DEGs
TMCO1	2	Kd. Abeta plaques, kd. Myofibroblasts OM AD
TNFRSF1A	2	Kd. Abeta Corr, Kd. Tau Corr
TNFSF4	2	Kd. Abeta Corr, kd. Early DEGs
TP53	2	Kd. Abeta Corr, kd. Early DEGs
TUBB6	2	Kd. Abeta Corr, kd. Early DEGs
UBAP1	2	Kd. Abeta Corr, Kd. Tau Corr
UBE4A	2	Kd. Abeta Corr, kd. Early DEGs
UGCG	2	Kd. Abeta Corr, kd. Early DEGs
WDTC1	2	Kd. Abeta plaques, OT AD I-II
WFDC2	2	Kd. Abeta Corr, kd. Early DEGs
WHSC1	2	Kd. Abeta Corr, Kd. Tau Corr
YWHAQ	2	Kd. Tau Corr, Kd. HP AD I-II
ZBTB25	2	Kd. Abeta Corr, Kd. Tau Corr
ZBTB5	2	Kd. Abeta Corr, kd. Early DEGs
ZFYVE19	2	Kd. Abeta Corr, kd. Early DEGs
ZNF134	2	Kd. Abeta Corr, kd. Early DEGs
ZNF331	2	Kd. Abeta Corr, Kd. Tau Corr
ZNF449	2	Kd. Abeta Corr, kd. Early DEGs
ZNF517	2	Kd. Abeta Corr, Kd. Tau Corr
ZNF543	2	Kd. Abeta Corr, kd. Early DEGs
ZNF582	2	Kd. Abeta Corr, kd. Early DEGs
ZNF625	2	Kd. Abeta Corr, Kd. Tau Corr
ZNF692	2	Kd. Tau Corr, kd. Early DEGs
ZSCAN1	2	Kd. Abeta Corr, kd. Early DEGs
